# Tracking pre-mRNA maturation across subcellular compartments identifies developmental gene regulation through intron retention and nuclear anchoring

**DOI:** 10.1101/2020.10.23.352088

**Authors:** Kyu-Hyeon Yeom, Zhicheng Pan, Chia-Ho Lin, Hanyoung Lim, Wen Xiao, Yi Xing, Douglas L. Black

## Abstract

To globally assess the distribution and processing of gene transcripts across subcellular compartments, we developed extensive RNA-seq datasets of both polyA+ and total RNA from chromatin, nucleoplasm and cytoplasm of mouse ESC, neuronal progenitors, and neurons. We identified protein-coding genes whose polyadenylated transcripts were more abundant in chromatin than cytoplasm. We defined introns exhibiting cotranscriptional splicing, complete intron retention in cytoplasmic RNA, and many introns retained in nucleoplasmic and chromatin RNA but absent from cytoplasmic RNA, including new introns controlled during neuronal development. In particular, we found that polyadenylated *Gabbr1* transcripts are expressed in mESC but remain sequestered on chromatin until neuronal differentiation when they are processed and released to the cytoplasm. This developmental regulation of splicing and chromatin association demonstrates that the abundance of polyadenylated RNA is not always an indicator of functional gene expression. Our datasets provide a rich resource for analyzing many other aspects of mRNA maturation.
