## Supplemental Table S1 for "Tracking pre-mRNA maturation across subcellular compartments identifies developmental gene regulation through intron retention and nuclear anchoring"

### Sheet: Table S1A. PCRandPrimer
Supplemental Table S1A.
PCR conditions and primers used in this study
Experiment	Target	Primer name	Sequence (5' to 3')	Annealing Temp ('C)	Elongation time (sec)	PCR Cycle	Gel type _ Staining	Amplicon size (nt)
RT-PCR	Gapdh	F:Gapdh.I6	ATCTTGGGCTACACTGAGGA	58	20	19	PAGE_SYBRGold	267, 159
		R:Gapdh.I6	CACCACCCTGTTGCTGTAG
	Zfp598	F_Zfp598_RI5	GATCGACCTCAAGGCTCATAAAAC	62	20	25	PAGE_SYBRGold	698, 155
		R_Zfp598_RI5	TGTCCACCTCCTCGTAGTCCTC
	Neil3	F:Neil3_E6	GTAAAGCAGGATCTGCCATTTC	60	25	28	Agarose gel_EtBr	523, 278
		F:Neil3_I6	GTGCTTTGTCTCAAGCATCACC	60	25	28
		R:Neil3_E7	GAGAGTACAAACCACACAGGAC
	Srsf2	F_Srsf2_RI4	CATGGAAGAGTCCTTGGAACA	59	20	25	PAGE_SYBRGold	646, 144
		R_Srsf2_RI4	CACAGGAGCAATCAGGAGAAAAC
RT-qPCR
	Gapdh	F:Gapdh.E5_F1	CATCACTGCCACCCAGAAGAC	60
		F:Gapdh.E5_F3	GGAAAGCTGTGGCGTGATGG
		R:Gapdh.E5_R3	TCAGCTCTGGGATGACCTTGC
	Lin28a	F:Lin28a.E4	GGACTCAACTCCTTAGCCTTTC	55
		R:Lin28a.E4	GCTATCAACCATCACGCTACA
	Nanog	F:Nanog.E5	CTGCTCCGCTCCATAACTTC	55
		R:Nanog.E5	GCTTCCAAATTCACCTCCAAATC
	Malat1	F:Malat1.1	GAGAAGGCGTGTACTGCTATG	55
		R:Malat1.1	TCTCCTGAGGTGACTGTGAAC
		F:Malat1.2	GTGCTGGGTGGGAATGTAG	55
		R:Malat1.2	GGCCAAGTCTGTTATGTCCAC
	Neat1	F:Neat1	GCCGTATCTAATTTGGGCTTTG	55
		R:Neat1	CCACTCAACCACCCAGTATC
	Polr2a_3'UTR	F:Polr2a.3U.1	CCACCTACTCTCCCACTTCT	55
		R:Polr2a.3U.1	GTTCGCTCAGTTCTCCTCATC
	Polr2a_Exon4	F:Polr2a.E4.2	TAAGGACATCCTGGCCAAATC	55
		R:Polr2a.E4.2	ATCTCCTCTCCACCTTCACAG
	Esty2_3'UTR	F:Esyt2.3U.1	AGTGTGCCTCAGTTTGTAATGTAAC	55
		R:Esyt2.3U.1	GATTCAGAGGAAGGTGTCAGATG
	Esty2_Exon9	F:Esyt2.E9.2	GGGCAAAGACACCTACCTTAAAG	55
		R:Esyt2.E9.2	TGGACTAAGGTTCTCTTTGATGAC
	Ankle1_Exon8	F_Ankle1_E8	GTTCGCCGGATCTTAGACATC	60
		R_Ankle1_E8	ACAGGCTTCCCGAGTGTACG
	Ankle1_3'UTR	F_Ankle1_3UTR	CATGGTGCTTCTGGAAGAGTAG	55
		R_Ankle1_3UTR	TGCTGGGATTAAAGGTGGTG
	Gabbr1_E12	F_Gabbr1_E12	TATCTGGGCCTTGGCTTTGG	55
		R_Gabbr1_E12	CCCGGTAGATTTGGTCTGTAATG
	Gabbr1_3'UTR	F_Gabbr1_3UTR	TCAGGGCTTTCTCTCCATTTCTC	55
		R_Gabbr1_3UTR	CCCTGGAAGAAGCAACATTTAAGG
	Snhg11_Exon2	F_Snhg11_E2	GCGTCCTTCCAAGCTGATAAGC	55
		R_Snhg11_E2	AAGGCTCATCTGGGAAACAGCC
	Snhg11_3'UTR	F_Snhg11_3UTR	GCAGACAAGGGAAGAAGTTAGG	55
		R_Snhg11_3UTR	GATGTCACACTGATGCGAGAACC
	Clcn6_E16	F_Clcn6_E16	GGACCTTTGCCCTGATTggtg	55
		R_Clcn6_E16	GAAGCCCATAGGTGATCTCATTtg
	Clcn6_3'UTR	F_Clcn6_3UTR	GGTTCAAGAATTGGGCACTAAGaac	55
		R_Clcn6_3UTR	GAAAGTTGGGCCAATGAAGAGgc

### Sheet: Table S1B. Antibody
Supplemental Table S1B.
List of antibodies used in this study.
Target	Antibody name (host/Source )	Detected with
PTBP1	PTB_NT (Rabbit/DB lab made)	Fluorescence
PTBP2	PTB_IS2 (Rabbit/DB lab made)	Fluorescence
GABBR1	Recombinant Anti-GABA B Receptor 1 antibody, (Rabbit/ Abcam, EPR22954-47)	ECL
GAPDH	GAPDH 6C5 (Mouse/Thermo Fisher Scientific, AM4300)	Fluorescence
U1-70K	SNRNP70 (Rabbit/DB lab made)	Fluorescence
alpha-TUBULIN	alpha-tubulin DM1A(Mouse/Millipore, CP06)	Fluorescence
HISTONE H3	Histone H3 (Rabbit/Abcam, ab1791 )	Fluorescence
TUJ1	Purified anti-Tubulin β-3 (TUBB3) Antibody, (Rabbit/ Covance, # PRB-435P)	Fluorescence
Rabbit IgG	ECL Rabbit IgG, HRP-linked whole Ab (Donkey/ GE Healthcare, NA934)
