## Supplemental Table S2 for "Tracking pre-mRNA maturation across subcellular compartments identifies developmental gene regulation through intron retention and nuclear anchoring"

### Sheet: Table S2A
Supplemental Table S2A.
Quantity and quality of RNA extracted from subcellular fractions.
Cell type_Replicate	mESC_1	mESC_2	mESC_3	mESC		mNPC_1	mNPC_2	mNPC_3	mNPC		mCtx_1	mCtx_2	mCtx_3	mCtx
ug/fractionation unit (~10M cells)				Average	Std				Average	Std				Average	Std
Cytoplasmic	31.92	38.2125	41.2925	37.1417	4.77713	31.374	35.866	26.522	31.254	4.67316	7.04529	7.04383	7.32943	7.13951	0.164472
Soluble Nucleoplasmic	4.17875	8.73	13.315	8.74125	4.56814	1.39392	1.78992	0.78192	1.32192	0.507842	3.42506	2.97954	3.56234	3.32231	0.304682
Chromatin-associated	2.81775	2.82075	3.495	3.0445	0.390147	1.38096	1.5012	1.17	1.35072	0.167658	2.76077	2.58806	2.97069	2.77317	0.191615
RIN value measured by	Eukaryotic_RNA_Nano					Eukaryotic_RNA_Pico					RNA screen tape
Cytoplasmic	9.4	10	10			10	10	10			5.5	5.2	5.2
Soluble Nucleoplasmic	9.9	10	10			8.7	8.9	8.6			6	5.8	6
Chromatin-associated	6.3	7	8.5			7.6	7.6	8.5			2.1	2.3	1.7

### Sheet: Table S2B_polyA+_star_summary
Supplemental Table S2B.
Summary of RNA sequencing read alignment_PolyA+ library
(Related to Experimental Procedures)
	mESC_1Chr_polyA+	mESC_2Chr_polyA+	mESC_3Chr_polyA+	mESC_1Nuc_polyA+	mESC_2Nuc_polyA+	mESC_3Nuc_polyA+	mESC_1Cyto_polyA+	mESC_2Cyto_polyA+	mESC_3Cyto_polyA+	mNPC_1Chr_polyA+	mNPC_2Chr_polyA+	mNPC_3Chr_polyA+	mNPC_1Nuc_polyA+	mNPC_2Nuc_polyA+	mNPC_3Nuc_polyA+	mNPC_1Cyto_polyA+	mNPC_2Cyto_polyA+	mNPC_3Cyto_polyA+	mCtx_1Chr_polyA+	mCtx_2Chr_polyA+	mCtx_3Chr_polyA+	mCtx_1Nuc_polyA+	mCtx_2Nuc_polyA+	mCtx_3Nuc_polyA+	mCtx_1Cyto_polyA+	mCtx_2Cyto_polyA+	mCtx_3Cyto_polyA+
Number of input reads:	19233716	24840366	24065706	20602511	22119476	22100284	16669584	23553100	23897542	20027575	20827589	14609636	22132701	15509653	14432720	28095021	24499103	16866920	20986667	21445398	23016826	21154617	19336791	29059161	18767820	25923539	28597054
Average input read length	200	200	200	200	200	200	200	200	200	200	200	200	200	200	200	200	200	200	200	200	200	200	200	200	200	200	200
UNIQUE READS:
Uniquely mapped reads number	16085810	20396744	20095647	16962573	18402905	18539091	13476386	20365845	20755176	17312647	18249921	12771155	17698086	12647299	10836197	23765126	18426134	13745374	18859811	19115133	20608918	17977556	16467906	24626973	15932568	22618895	24962457
Uniquely mapped reads %	0.8363	0.8211	0.835	0.8233	0.832	0.8389	0.8084	0.8647	0.8685	0.8644	0.8762	0.8742	0.7996	0.8154	0.7508	0.8459	0.7521	0.8149	0.8987	0.8913	0.8954	0.8498	0.8516	0.8475	0.8489	0.8725	0.8729
Average mapped length	199.97	199.97	199.97	199.98	199.98	199.98	199.99	199.98	199.99	199.99	199.99	199.99	199.99	200	199.99	199.99	199.99	199.99	200	200	200	200	200	200	200	200	200
Number of splices: Total	6643639	8245313	8295710	12530320	14216581	14763240	13291657	20261596	20479917	6871598	7136057	4899417	12436885	8789129	6975933	20752886	16306620	12359878	6966765	7177172	7752890	10383949	9517935	14453704	10722659	15642454	17140797
Number of splices: Annotated (sjdb)	6489971	8053025	8118499	12392224	14075980	14622859	13188732	20108042	20323588	6719438	6971164	4783363	12327217	8708381	6909564	20561175	16159348	12249566	6828723	7034147	7596802	10273642	9414931	14300310	10603426	15473709	16942242
Number of splices: GT/AG	6556842	8138350	8186773	12383019	14050286	14589634	13110485	20011056	20226703	6803641	7061952	4849400	12330250	8712269	6912458	20521525	16119750	12217247	6892613	7102037	7671273	10268883	9412481	14295083	10607052	15475594	16956917
Number of splices: GC/AG	59265	70696	72539	117735	132654	138867	155783	208759	208794	49920	53842	35820	87561	62530	51595	195237	159106	122223	54347	54433	59870	90114	82477	123968	90882	130525	142729
Number of splices: AT/AC	5996	8307	8897	11336	14605	15632	13267	22352	23432	5413	5855	3953	8525	6212	5392	17854	13873	10367	6480	6661	7126	11214	9896	15293	12319	17674	19382
Number of splices: Non-canonical	21536	27960	27501	18230	19036	19107	12122	19429	20988	12624	14408	10244	10549	8118	6488	18270	13891	10041	13325	14041	14621	13738	13081	19360	12406	18661	21769
Mismatch rate per base, %	0.0028	0.003	0.0028	0.0026	0.0026	0.0027	0.0041	0.0028	0.0027	0.0017	0.0017	0.0018	0.0017	0.0017	0.0017	0.0018	0.0018	0.003	0.0017	0.0018	0.0017	0.0017	0.0017	0.0016	0.0024	0.0017	0.0017
Deletion rate per base	0.0002	0.0002	0.0002	0.0001	0.0001	0.0001	0.0001	0.0001	0.0001	0	0	0	0	0	0	0	0	0	0	0	0	0	0	0	0	0	0
Deletion average length	2.61	2.63	2.62	2.38	2.38	2.37	2.37	2.33	2.36	1.65	1.68	1.67	1.53	1.55	1.53	1.7	1.54	1.53	1.6	1.59	1.57	1.58	1.6	1.79	1.65	1.6	1.64
Insertion rate per base	0.0002	0.0002	0.0002	0.0001	0.0001	0.0001	0.0001	0.0001	0.0001	0	0	0	0	0	0	0	0	0	0	0	0	0	0	0	0	0	0
Insertion average length	2.05	2.09	2.18	2.01	1.96	1.97	1.71	1.73	1.74	1.15	1.16	1.17	1.13	1.13	1.13	1.14	1.13	1.12	1.23	1.22	1.23	1.2	1.21	1.23	1.17	1.18	1.19
MULTI-MAPPING READS:
Number of reads mapped to multiple loci	0	0	0	0	0	0	0	0	0	0	0	0	0	0	0	0	0	0	0	0	0	0	0	0	0	0	0
% of reads mapped to multiple loci	0	0	0	0	0	0	0	0	0	0	0	0	0	0	0	0	0	0	0	0	0	0	0	0	0	0	0
Number of reads mapped to too many loci	1198558	1661490	1428087	1910663	1994454	1848547	901923	1383304	1345596	510563	471713	363596	2344693	1479343	1582477	1157973	958543	773549	643676	673823	663407	1728312	1560876	2372377	1165563	1672696	1690855
% of reads mapped to too many loci	0.0623	0.0669	0.0593	0.0927	0.0902	0.0836	0.0541	0.0587	0.0563	0.0255	0.0226	0.0249	0.1059	0.0954	0.1096	0.0412	0.0391	0.0459	0.0307	0.0314	0.0288	0.0817	0.0807	0.0816	0.0621	0.0645	0.0591
UNMAPPED READS:
% of reads unmapped: too many mismatches	0.0721	0.0778	0.0705	0.0552	0.0568	0.057	0.121	0.0582	0.0542	0.0404	0.0414	0.043	0.0362	0.0361	0.036	0.0391	0.0374	0.0806	0.0426	0.0453	0.0405	0.0382	0.0382	0.0383	0.0625	0.0389	0.0403
% of reads unmapped: too short	0.0202	0.0258	0.028	0.0249	0.0182	0.0179	0.0158	0.0175	0.0201	0.0667	0.0566	0.0547	0.0557	0.0505	0.0827	0.0706	0.1324	0.0548	0.0247	0.0288	0.032	0.0276	0.0268	0.0298	0.0255	0.023	0.0264
% of reads unmapped: other	0.009	0.0084	0.0071	0.0038	0.0029	0.0027	0.0007	0.0009	0.0009	0.0029	0.0031	0.0033	0.0025	0.0026	0.0208	0.0032	0.039	0.0039	0.0034	0.0031	0.0033	0.0027	0.0026	0.0028	0.001	0.0011	0.0013
CHIMERIC READS:
Number of chimeric reads	0	0	0	0	0	0	0	0	0	0	0	0	0	0	0	0	0	0	0	0	0	0	0	0	0	0	0
% of chimeric reads	0	0	0	0	0	0	0	0	0	0	0	0	0	0	0	0	0	0	0	0	0	0	0	0	0	0	0

### Sheet: Table S2C_Total
Supplemental Table S2C.
Summary of RNA sequencing read alignment_Total library
(Related to Experimental Procedures)
	mESC_1Chr_Total	mESC_2Chr_Total	mESC_3Chr_mTotal	mESC_1Nuc_Total	mESC_2Nuc_Total	mESC_3Nuc_Total	mESC_1Cyto_Total	mESC_2Cyto_Total	mESC_3Cyto_Total	mNPC_1Chr_Total	mNPC_2Chr_Total	mNPC_3Chr_Total	mNPC_1Nuc_Total	mNPC_2Nuc_Total	mNPC_3Nuc_Total	mNPC_1Cyto_Total	mNPC_2Cyto_Total	mNPC_3Cyto_Total	mCtx_1Chr_Total	mCtx_2Chr_Total	mCtx_3Chr_Total	mCtx_1Nuc_Total	mCtx_2Nuc_Total	mCtx_3Nuc_Total	mCtx_1Cyto_Total	mCtx_2Cyto_Total	mCtx_3Cyto_Total
Number of input reads:	22681578	20531122	19960675	25650504	21789054	20052180	26414965	23357143	23283249	19812260	21148262	16630478	29288889	27821516	22352437	21056528	23138148	21051837	18170365	23181119	20067598	22686768	21572198	19640817	18775025	19787632	20023526
Average input read length	200	200	200	200	200	200	200	200	200	200	200	200	200	200	200	200	200	200	200	200	200	200	200	200	200	200	200
UNIQUE READS:
Uniquely mapped reads number	17611229	16526566	15705068	20461880	17741691	16334193	19058359	17823319	17926043	15718985	16885484	13195303	17795029	18127907	13788728	13445424	15786752	14819965	15575891	20040170	17590441	15236170	14900376	12960101	16039896	16716807	16944082
Uniquely mapped reads %	0.7765	0.805	0.7868	0.7977	0.8142	0.8146	0.7215	0.7631	0.7699	0.7934	0.7984	0.7934	0.6076	0.6516	0.6169	0.6385	0.6823	0.704	0.8572	0.8645	0.8766	0.6716	0.6907	0.6599	0.8543	0.8448	0.8462
Average mapped length	199.96	199.96	199.96	199.98	199.98	199.98	199.98	199.98	199.98	199.99	199.99	199.99	199.99	199.99	199.99	199.99	200	200	200	200	200	199.99	199.99	199.98	200	200	200
Number of splices: Total	2584646	1971089	2057253	9010665	8512294	7870750	15672723	14594837	15058697	2343802	2484606	2087108	13120782	13532507	10024386	7517179	9613204	9033172	1300722	1380448	1138388	8910091	9173921	6926416	6684329	6234700	7147780
Number of splices: Annotated (sjdb)	2458453	1872186	1965600	8814078	8363719	7733548	15220307	14226253	14700696	2282753	2418828	2032671	12993686	13400364	9924942	7447067	9521768	8944535	1260579	1335588	1100838	8785945	9049217	6829026	6594754	6146953	7052581
Number of splices: GT/AG	2495370	1907767	1995155	8817601	8356461	7721640	15143181	14158605	14627014	2314153	2452431	2060956	12958453	13358883	9891518	7445757	9522681	8944652	1281744	1358898	1120089	8803542	9064606	6841472	6604426	6158895	7061489
Number of splices: GC/AG	59785	36219	38412	167493	132102	128244	494098	403128	398077	18668	20165	16530	137855	148014	114300	58445	74341	71551	10144	10839	9107	80769	84424	62214	61751	58260	67807
Number of splices: AT/AC	2666	2127	2304	8331	8625	8343	15506	15734	16742	1729	2056	1678	11091	11198	8116	5025	6330	6336	1289	1351	1158	9882	10341	7675	7042	6339	7007
Number of splices: Non-canonical	26825	24976	21382	17240	15106	12523	19938	17370	16864	9252	9954	7944	13383	14412	10452	7952	9852	10633	7545	9360	8034	15898	14550	15055	11110	11206	11477
Mismatch rate per base, %	0.0028	0.0029	0.004	0.0023	0.0024	0.0023	0.0028	0.0029	0.0028	0.0014	0.0017	0.0016	0.0028	0.0017	0.0018	0.0017	0.0017	0.0016	0.0014	0.0014	0.0014	0.0018	0.0016	0.0026	0.0015	0.0015	0.0014
Deletion rate per base	0.0003	0.0003	0.0003	0.0002	0.0002	0.0002	0.0002	0.0003	0.0003	0.0001	0.0001	0.0001	0	0	0	0	0	0	0	0	0	0.0002	0.0001	0.0003	0	0	0
Deletion average length	2.93	2.79	2.78	3.03	3.39	3.31	3.82	4.01	3.85	1.83	1.9	1.87	1.72	1.68	1.68	1.53	1.56	1.57	1.71	1.63	1.62	3.97	2.44	4.55	1.61	1.61	1.6
Insertion rate per base	0.0002	0.0002	0.0002	0.0001	0.0001	0.0001	0.0001	0.0001	0.0001	0	0	0	0	0	0	0	0	0	0	0	0	0.0001	0	0.0001	0	0	0
Insertion average length	2.26	2.35	2.4	1.8	1.75	1.71	1.7	1.7	1.73	1.33	1.47	1.37	1.17	1.18	1.2	1.13	1.16	1.17	1.38	1.27	1.26	1.21	1.23	1.23	1.23	1.23	1.23
MULTI-MAPPING READS:
Number of reads mapped to multiple loci	0	0	0	0	0	0	0	0	0	0	0	0	0	0	0	0	0	0	0	0	0	0	0	0	0	0	0
% of reads mapped to multiple loci	0	0	0	0	0	0	0	0	0	0	0	0	0	0	0	0	0	0	0	0	0	0	0	0	0	0	0
Number of reads mapped to too many loci	1350901	1043039	938127	2591030	2079883	1927302	3767079	2826252	2712683	1265934	1227742	974782	5890334	6311178	5871804	3267604	4751365	3758327	428121	449861	395190	4621183	4549719	3512308	1088695	1194309	1340718
% of reads mapped to too many loci	0.0596	0.0508	0.047	0.101	0.0955	0.0961	0.1426	0.121	0.1165	0.0639	0.0581	0.0586	0.2011	0.2268	0.2627	0.1552	0.2053	0.1785	0.0236	0.0194	0.0197	0.2037	0.2109	0.1788	0.058	0.0604	0.067
UNMAPPED READS:
% of reads unmapped: too many mismatches	0.075	0.0745	0.1111	0.0509	0.053	0.05	0.0617	0.0648	0.0596	0.0377	0.0475	0.0419	0.088	0.0389	0.0419	0.0429	0.0536	0.0436	0.0335	0.0375	0.036	0.0527	0.0407	0.0792	0.037	0.0359	0.0349
% of reads unmapped: too short	0.0695	0.0541	0.0432	0.0426	0.0318	0.0339	0.0636	0.0441	0.0457	0.0989	0.0906	0.1006	0.0988	0.078	0.0736	0.1276	0.0561	0.0702	0.0767	0.0671	0.0593	0.0656	0.0536	0.0763	0.0449	0.0526	0.0462
% of reads unmapped: other	0.0195	0.0156	0.0119	0.0078	0.0056	0.0054	0.0107	0.0069	0.0083	0.0061	0.0055	0.0055	0.0045	0.0046	0.0048	0.0358	0.0027	0.0038	0.009	0.0115	0.0084	0.0065	0.004	0.0057	0.0058	0.0063	0.0057
CHIMERIC READS:
Number of chimeric reads	0	0	0	0	0	0	0	0	0	0	0	0	0	0	0	0	0	0	0	0	0	0	0	0	0	0	0
% of chimeric reads	0	0	0	0	0	0	0	0	0	0	0	0	0	0	0	0	0	0	0	0	0	0	0	0	0	0	0

### Sheet: Table S2D_PTBP KD_mESCpolyA+
Supplemental Table S2D.
Summary of RNA sequencing read alignment_PTBP1 KD Experiments
(Related to Experimental Procedures)
	siGFP_1Chr	siGFP_2Chr	siGFP_3Chr	siGFP_1Nuc	siGFP_2Nuc	siGFP_3Nuc	siGFP_1Cyto	siGFP_2Cyto	siGFP_3Cyto	siPTBP1_1Chr	siPTBP1_2Chr	siPTBP1_3Chr	siPTBP1_1Nuc	siPTBP1_2Nuc	siPTBP1_3Nuc	siPTBP1_1Cyto	siPTBP1_2Cyto	siPTBP1_3Cyto	siPTBP12_1Chr	siPTBP12_2Chr	siPTBP12_3Chr	siPTBP12_1Nuc	siPTBP12_2Nuc	siPTBP12_3Nuc	siPTBP12_1Cyto	siPTBP12_2Cyto	siPTBP12_3Cyto
Number of input reads	27345741	28976497	25005007	29231062	22973797	22842992	24286396	23152915	24081199	26950943	27959657	26275389	25965981	27247526	25522230	23973052	23852764	20821635	27043802	27103335	22659056	26026101	26355893	24510380	23548885	25738894	22013263
Average input read length	150	150	150	150	150	150	150	150	150	150	150	150	150	150	150	150	150	150	150	150	150	150	150	150	150	150	150
UNIQUE READS:
Uniquely mapped reads number	23780106	25156954	21582821	24842075	19422220	19488663	20869804	20013492	20208774	23609803	24162732	23204864	21799032	22956697	21799372	20619684	20805769	17845295	23779902	23578318	19895784	21866709	21857934	20790849	20470905	21991341	18477103
Uniquely mapped reads %	0.8696	0.8682	0.8631	0.8499	0.8454	0.8532	0.8593	0.8644	0.8392	0.876	0.8642	0.8831	0.8395	0.8425	0.8541	0.8601	0.8723	0.8571	0.8793	0.8699	0.878	0.8402	0.8293	0.8482	0.8693	0.8544	0.8394
Average mapped length	149.98	149.98	149.98	149.99	149.99	149.99	149.99	149.99	149.98	149.98	149.98	149.98	149.99	149.99	149.99	149.99	149.99	149.99	149.98	149.98	149.98	149.99	149.99	149.99	149.99	149.99	149.98
Number of splices: Total	7817450	7562172	8605901	15386891	11210011	12148878	15016790	14341153	14775666	7275887	6861903	9603765	12653067	12558132	13469412	14580847	14789307	12856040	7158233	6860360	7116295	12584377	11786628	12165879	14425339	15671673	12724775
Number of splices: Annotated (sjdb)	7720650	7464182	8525323	15302780	11146868	12085583	14943721	14275852	14708282	7170919	6755943	9508084	12575712	12476451	13394536	14504266	14714137	12791914	7052594	6755293	7030874	12505147	11709920	12094291	14349986	15591225	12660107
Number of splices: GT/AG	7726388	7473959	8510869	15208838	11077969	12016038	14833379	14160797	14602652	7190317	6782762	9495460	12511494	12416405	13329053	14401853	14604607	12708210	7074293	6781880	7039210	12443122	11654381	12040898	14248786	15481493	12583506
Number of splices: GC/AG	70359	67226	74388	151966	112966	112107	159283	157114	150159	64879	59505	86951	119788	119774	116784	154060	160195	126844	63461	59629	60137	119878	112314	103707	152245	163999	120237
Number of splices: AT/AC	9246	8229	10348	17871	12383	14383	17330	17016	17160	9038	7743	11772	14818	13841	15971	17874	17397	15786	8772	7606	8206	14483	12631	14453	17590	18467	15363
Number of splices: Non-canonical	11457	12758	10296	8216	6693	6350	6798	6226	5695	11653	11893	9582	6967	8112	7604	7060	7108	5200	11707	11245	8742	6894	7302	6821	6718	7714	5669
Mismatch rate per base, %	0.004	0.0039	0.0041	0.0035	0.0036	0.0037	0.0037	0.0037	0.0038	0.0039	0.004	0.0039	0.0035	0.0036	0.0037	0.0035	0.0036	0.0038	0.004	0.0039	0.0041	0.0035	0.0035	0.0036	0.0036	0.0036	0.0039
Deletion rate per base	0.0002	0.0002	0.0002	0.0002	0.0002	0.0002	0.0002	0.0002	0.0002	0.0002	0.0002	0.0002	0.0002	0.0002	0.0002	0.0002	0.0002	0.0002	0.0002	0.0002	0.0002	0.0002	0.0001	0.0002	0.0002	0.0002	0.0002
Deletion average length	2.34	2.38	2.42	2.44	2.46	2.66	2.8	2.82	2.95	2.35	2.4	2.36	2.48	2.39	2.58	2.67	2.7	2.93	2.35	2.42	2.43	2.4	2.36	2.55	2.77	2.66	3.12
Insertion rate per base	0.0001	0.0001	0.0001	0.0001	0.0001	0.0001	0.0001	0.0001	0.0001	0.0001	0.0001	0.0001	0.0001	0.0001	0.0001	0.0001	0.0001	0.0001	0.0001	0.0001	0.0001	0.0001	0.0001	0.0001	0.0001	0.0001	0.0001
Insertion average length	2.18	2.23	2.21	1.91	1.95	1.96	1.9	1.89	2.07	2.19	2.22	2.15	1.91	2.02	1.98	1.91	1.94	1.98	2.2	2.25	2.22	1.98	2.02	2	1.9	1.93	2.08
MULTI-MAPPING READS:
Number of reads mapped to multiple loci	1578910	1759898	1317219	3155731	2655012	2258545	2106821	2006103	2251949	1530786	1559996	1491281	3069893	3246767	2448309	1978605	1943705	1833760	1431892	1547146	1184362	3061545	3209901	2563541	1964553	2108156	1951829
% of reads mapped to multiple loci	0.0577	0.0607	0.0527	0.108	0.1156	0.0989	0.0867	0.0866	0.0935	0.0568	0.0558	0.0568	0.1182	0.1192	0.0959	0.0825	0.0815	0.0881	0.0529	0.0571	0.0523	0.1176	0.1218	0.1046	0.0834	0.0819	0.0887
Number of reads mapped to too many loci	158238	185313	93533	67656	52638	46964	53751	53323	57918	140192	161733	97396	54161	57193	56025	48780	54453	48709	126675	159921	91591	54480	54017	49752	49987	60140	64425
% of reads mapped to too many loci	0.0058	0.0064	0.0037	0.0023	0.0023	0.0021	0.0022	0.0023	0.0024	0.0052	0.0058	0.0037	0.0021	0.0021	0.0022	0.002	0.0023	0.0023	0.0047	0.0059	0.004	0.0021	0.002	0.002	0.0021	0.0023	0.0029
UNMAPPED READS:
% of reads unmapped: too many mismatches	0.0302	0.0309	0.0298	0.0189	0.02	0.0205	0.0221	0.0218	0.0253	0.0312	0.0334	0.0268	0.0187	0.0192	0.0212	0.0202	0.0212	0.0227	0.0312	0.0319	0.0308	0.0189	0.0205	0.0212	0.0206	0.0217	0.0272
% of reads unmapped: too short	0.0283	0.0243	0.0439	0.0185	0.0143	0.0237	0.0285	0.0242	0.0388	0.0215	0.0313	0.0232	0.0189	0.0143	0.0245	0.0336	0.022	0.0291	0.024	0.026	0.027	0.0186	0.0237	0.0217	0.0238	0.0388	0.0409
% of reads unmapped: other	0.0084	0.0094	0.0067	0.0025	0.0024	0.0018	0.0011	0.0007	0.0008	0.0093	0.0094	0.0064	0.0026	0.0027	0.002	0.0015	0.0008	0.0007	0.0078	0.0092	0.0077	0.0027	0.0026	0.0023	0.0008	0.0009	0.0009
CHIMERIC READS:
Number of chimeric reads	0	0	0	0	0	0	0	0	0	0	0	0	0	0	0	0	0	0	0	0	0	0	0	0	0	0	0
% of chimeric reads	0	0	0	0	0	0	0	0	0	0	0	0	0	0	0	0	0	0	0	0	0	0	0	0	0	0	0
