## Supplemental Table S3 for "Tracking pre-mRNA maturation across subcellular compartments identifies developmental gene regulation through intron retention and nuclear anchoring"

### Sheet: Table S3
Supplemental Table S3.
Comparison of peak RPM and RNA quantity from RNA-Seq and qRT-PCR.
		Gapdh						Lin28a			Nanog			Malat1			Neat1			Polr2a			Esyt2
		Seq	RT-qPCR		Seq	RT-qPCR		Seq	RT-qPCR		Seq	RT-qPCR		Seq	RT-qPCR		Seq	RT-qPCR		Seq	RT-qPCR		Seq	RT-qPCR
			Gapdh.E5.1			Gapdh.E5.2			Lin28a.E4			Nanog.E5			Malat1.1			Neat1			Polr2a.3U.1			Esyt2.3U.1
Poly(A)+	Chr	1	1.0 ± 0.0	(1.0)	1	1.0 ± 0.0	(1.0)	1	1.0 ± 0.0	(1.0)	1	1.0 ± 0.0	(1.0)	1	1.0 ± 0.0	(1.0)	1	1.0 ± 0.0	(1.0)	1	1.0 ± 0.0	(1.0)	1	1.0 ± 0.0	(1.0)
	Nuc	3.95703	7.7 ± 2.0	(1.9)	3.86478	7.8 ± 1.7	(2.0)	3.14881	5.0 ± 0.9	(1.6)	2.43492	3.9 ± 0.6	(1.6)	0.143767	0.3 ± 0.2	(2.3)	0.382726	1.1 ± 0.5	(2.8)	1.29872	3.1 ± 1.2	(2.4)	1.07751	3.8 ± 1.3	(3.5)
	Cyto	9.29965	64.2 ± 17.9	(6.9)	9.09203	64.3 ± 12.1	(7.1)	5.58751	37.5 ± 10.1	(6.7)	4.27072	24.9 ± 7.2	(5.8)	0.0117695	0.1 ± 0.0	(6.0)	0.0270791	0.4 ± 0.1	(15.1)	1.70965	13.9 ± 2.0	(8.1)	0.10473	1.4 ± 0.3	(13.2)
		Seq	RT-qPCR			RT-qPCR		Seq	RT-qPCR		Seq	RT-qPCR		Seq	RT-qPCR		Seq	RT-qPCR		Seq	RT-qPCR		Seq	RT-qPCR
			Gapdh.E5.1			Gapdh.E5.2			Lin28a.E4			Nanog.E5			Malat1.2			Neat1			Polr2a.E4.2			Esyt2.E9.2
Total	Chr	1	1.0 ± 0.0	(1.0)	1	1.0 ± 0.0	(1.0)	1	1.0 ± 0.0	(1.0)	1	1.0 ± 0.0	(1.0)	1	1.0 ± 0.0	(1.0)	1	1.0 ± 0.0	(1.0)	1	1.0 ± 0.0	(1.0)	1	1.0 ± 0.0	(1.0)
	Nuc	5.84349	6.1 ± 1.6	(1.0)	5.7743	5.8 ± 1.3	(1.0)	6.07488	3.2 ± 0.6	(0.5)	5.38559	2.9 ± 0.8	(0.5)	0.671689	0.8 ± 0.2	(1.2)	0.798665	0.7 ± 0.3	(0.9)	1.66003	2.9 ± 0.9	(1.7)	2.42482	2.8 ± 0.6	(1.2)
	Cyto	21.6091	84.4 ± 18.9	(3.9)	21.2274	80.2 ± 24.6	(3.8)	16.5033	37.1 ± 11.4	(2.2)	13.141	25.6 ± 8.0	(1.9)	0.179374	0.3 ± 0.1	(1.7)	0.201198	0.3 ± 0.1	(1.2)	2.1498	15.0 ± 1.5	(7.0)	0.35203	1.0 ± 0.2	(2.9)
		Lin28a-re			Ankle1						Gabbr1						Snhg11						Clcn6
		Seq	RT-qPCR		Seq	RT-qPCR		Seq	RT-qPCR		Seq	RT-qPCR		Seq	RT-qPCR		Seq	RT-qPCR		Seq	RT-qPCR		Seq	RT-qPCR		Seq	RT-qPCR
			Lin28a.E4			Ankle1.E8			Ankle1.UTR			Gabbr1.E12			Gabbr1.3UTR			Snhg11.E2			Snhg11.UTR			Clcn6.E16			Clcn6.UTR
Poly(A)+	Chr	1	1.0 ± 0.0	(1.0)	1	1.0 ± 0.0	(1.0)	1	1.0 ± 0.0	(1.0)	1	1.0 ± 0.0	(1.0)	1	1.0 ± 0.0	(1.0)	1	1.0 ± 0.0	(1.0)	1	1.0 ± 0.0	(1.0)	1	1.0 ± 0.0	(1.0)	1	1.0 ± 0.0	(1.0)
	Nuc	3.14881	4.5 ± 1.4	(1.4)	0.250527	0.5 ± 0.2	(2.0)	0.273809	0.4 ± 0.1	(1.5)	0.182427	0.5 ± 0.2	(2.8)	0.159826	0.5 ± 0.2	(2.9)	0.296592	1.4 ± 0.6	(4.9)	0.244555	1.2 ± 0.4	(5.1)	0.564806	2.1 ± 0.8	(3.6)	0.512804	1.5 ± 0.9	(2.9)
	Cyto	5.58751	27.8 ± 5.9	(5.0)	0.0872997	0.5 ± 0.1	(5.2)	0.0450556	0.4 ± 0.1	(8.8)	0.0520043	0.5 ± 0.2	(9.9)	0.0388605	0.5 ± 0.2	(13.4)	0.0106207	0.3 ± 0.1	(29.3)	0.0277266	0.4 ± 0.1	(13.8)	0.0604109	0.7 ± 0.2	(11.8)	0.0488532	0.8 ± 0.2	(15.6)
		Seq	RT-qPCR		Seq	RT-qPCR		Seq	RT-qPCR		Seq	RT-qPCR		Seq	RT-qPCR		Seq	RT-qPCR		Seq	RT-qPCR		Seq	RT-qPCR		Seq	RT-qPCR
			Lin28a.E4			Ankle1.E8			Ankle1.UTR			Gabbr1.E12			Gabbr1.3UTR			Snhg11.E2			Snhg11.UTR			Clcn6.E16			Clcn6.UTR
Total	Chr	1	1.0 ± 0.0	(1.0)	1	1.0 ± 0.0	(1.0)	1	1.0 ± 0.0	(1.0)	1	1.0 ± 0.0	(1.0)	1	1.0 ± 0.0	(1.0)	1	1.0 ± 0.0	(1.0)	1	1.0 ± 0.0	(1.0)	1	1.0 ± 0.0	(1.0)	1	1.0 ± 0.0	(1.0)
	Nuc	6.07488	3.9 ± 1.0	(0.6)	0.469143	0.3 ± 0.1	(0.7)	0.583892	0.3 ± 0.1	(0.4)	0.298422	0.5 ± 0.2	(1.7)	0.510369	0.4 ± 0.1	(0.8)	0.637769	1.5 ± 0.5	(2.3)	0.99225	1.2 ± 0.4	(1.3)	1.50095	2.0 ± 0.7	(1.3)	1.61923	2.1 ± 0.7	(1.3)
	Cyto	16.5033	30.0 ± 5.3	(1.8)	0.315263	0.3 ± 0.0	(1.0)	0.227355	0.2 ± 0.1	(1.1)	0.315511	0.5 ± 0.1	(1.7)	0.141728	0.5 ± 0.1	(3.3)	0.0915955	0.3 ± 0.1	(3.7)	0.0779498	0.4 ± 0.1	(4.5)	0.338541	0.8 ± 0.2	(2.4)	0.306434	0.9 ± 0.3	(2.8)
Chr : Chromatin-associated
Nuc : Soluble Nucleoplasm
Cyto :Cytoplasm
Seq : Sequencing (RPM) ratio compared to Chromatin-Associated fraction
RT-qPCR : ratio comared to Chromatin-Associated fraction
( ) : fold of under counted in Sequencing (RPM) data
