## Supplemental Table S4 for "Tracking pre-mRNA maturation across subcellular compartments identifies developmental gene regulation through intron retention and nuclear anchoring"

### Sheet: Table S4
Supplemental Table S4.
Number of introns exhibiting Co or Post-transcriptional splicing.
	Co- transcriptional splicing	Post- transcriptional splicing
	Total_Chr_FI ≥ 0.1
	PolyA_Chr_FI < 0.1	PolyA_Chr_FI ≥ 0.1		Sum
Unique Intron	34939	14753	Intron number	49692	Figure 2C and Supplemental Figure 4D
	70.3111	29.6889	(%)
Upstream I intron of SE	919	1860	Intron number	2779	Figure 2C
	33.0694	66.9306	(%)
Downstream I intron of SE	880	1864	Intron number	2744	Figure 2C
	32.07	67.93	(%)
Unique Intron_First Intron	544	217	Intron number	761	Supplemental Figure 4D
	71.4849	28.5151	(%)
Unique Intron_Middle Intron	525	267	Intron number	792	Supplemental Figure 4D
	66.2879	33.7121	(%)
Unique Intron_Last Intron	490	363	Intron number	853	Supplemental Figure 4D
	57.4443	42.5557	(%)
