## Supplemental Table S7 for "Tracking pre-mRNA maturation across subcellular compartments identifies developmental gene regulation through intron retention and nuclear anchoring"

### Sheet: S7A_Sequence feature_list
Supplemental Table S7A.
List of sequence features used for deep leaning model (1,387).
Index	Feature Name	Brief Description (for representative features in each class)
1	LogLen.C1	The log10 based length of exon C1 (positive real number)
2	LogLen.I	The log10 based length of intron I (positive real number)
3	LogLen.C2	The log10 based length of exon C2 (positive real number)
4	LogLenRatio.C1_I	The log10 based length ratio between C1 and I (real number)
5	LogLenRatio.C2_I	The log10 based length ratio between C2 and I (real number)
6	FrameShift.I	Whether intron introduces a frame shift (binary: 0 or 1)
7	Translatable.C1	Whether exon C1 can be translated without stop codon (all three frames tested binary)
8	Translatable.C2	Whether exons C2 can be translated without stop codon (all three frames tested binary)
9	Translatable.C1C2	Whether exons C1C2 can be translated without stop codon (all three frames tested binary)
10	donor.I	Strength of the I donor site (real number)
11	acceptor.I	Strength of the I acceptor site (real number)
12	donor.maxent.I	Strength of the I donor site (real number) maxent methods
13	acceptor.maxent.I	Strength of the I acceptor site (real number) maxent methods
14	AltAGpos	Distance to the first alternative AG in I_3p from the 3' splice junction of C2 (positive interger, 2-301)
15	AltGTpos	Distance to the first alternative GT in I_5p from the 5' splice junction of C1 (positive interger, 2-301)
16	Cons.MeanP1_100.I_5p	Mean conservation score of the first 100 nucleotides in I_5p (real number 0-1)
17	Cons.MeanP1_100.I_3p	Mean conservation score of the first 100 nucleotides in I_3p (real number 0-1)
18	Cons.JunctionAvgP1_100.I1_3p
19	Cons.JunctionAvgP1_100.I1_5p
20	intron.num	The order of intron within gene
21	NucPos.pstartAvg1|100.I_5p	Predicted nucleosome positioning in the first 100 nucleotides of I_5p (real number)
22	NucPos.pstartAvg-50|-1.C1	Predicted nucleosome positioning in the last 50 nucleotides of C1 (real number)
23	NucPos.pstartAvg-100|-1.I_3p	Predicted nucleosome positioning in the last 100 nucleotides of I_3p (real number)
24	NucPos.pstartAvg1|50.C2	Predicted nucleosome positioning in the first 50 nucleotides of C2 (real number)
25	SecStr.maxJunc.I_5p	RNA secondary structure feature: maximum availability around the I 5' junction (real number, 0-1)
26	SecStr.avgJunc.I_5p	RNA secondary structure feature: average availability around the I1 5' junction (real number, 0-1)
27	SecStr.max1_70.I_5p
28	SecStr.avg1_70.I_5p
29	SecStr.max71_140.I_5p
30	SecStr.avg71_140.I_5p
31	SecStr.max141_210.I_5p
32	SecStr.avg141_210.I_5p
33	SecStr.maxJunc.I_3p
34	SecStr.avgJunc.I_3p
35	SecStr.max1_70.I_3p
36	SecStr.avg1_70.I_3p
37	SecStr.max71_140.I_3p
38	SecStr.avg71_140.I_3p
39	SecStr.max141_210.I_3p
40	SecStr.avg141_210.I_3p
41	ESE.Burge.C1	Counts of Burge's ESE in exon A normalized by exon length (real number)
42	ESE.Burge.C2
43	ESS.Burge.C1
44	ESS.Burge.C2
45	ESE.Chasin.C1	Counts of Chasin's ESE in exon A normalized by exon length (real number)
46	ESE.Chasin.C2
47	ESS.Chasin.C1
48	ESS.Chasin.C2
49	YeoClustDown.1.GTAAC.I_5p	Counts of "GTAAC" motif in I_5p region (real number)
50	YeoClustDown.2.AAGTGT.I_5p	Counts of "AAGTGT" motif in I_5p region (real number)
51	YeoClustDown.3.GTTTGT.I_5p
52	YeoClustDown.4.ATTAACA.I_5p
53	YeoClustDown.5.TGAAG.I_5p
54	YeoClustDown.6.TAACC.I_5p
55	YeoClustDown.7.TTGAAAT.I_5p
56	YeoClustDown.8.AATTG.I_5p
57	YeoClustDown.9.CTGCT.I_5p
58	YeoClustDown.10.TTTATG.I_5p
59	YeoClustDown.11.TGATAAA.I_5p
60	YeoClustDown.12.ATGTTT.I_5p
61	YeoClustDown.13.TTTCCAA.I_5p
62	YeoClustDown.14.AAGTC.I_5p
63	YeoClustDown.15.AAAGA.I_5p
64	YeoClustDown.16.GTACGT.I_5p
65	YeoClustDown.17.GTTAAA.I_5p
66	YeoClustDown.18.GAGCTG.I_5p
67	YeoClustDown.19.TCATTTT.I_5p
68	YeoClustDown.20.TGCATG.I_5p
69	YeoClustDown.21.TTCTT.I_5p
70	YeoClustDown.22.TTTATC.I_5p
71	YeoClustDown.23.ACATTT.I_5p
72	YeoClustDown.24.TGCCAGC.I_5p
73	YeoClustDown.25.ATAATT.I_5p
74	YeoClustDown.26.GTAGG.I_5p
75	YeoClustDown.27.GTATCCT.I_5p
76	YeoClustDown.28.CATTTG.I_5p
77	YeoClustDown.29.ACTAAC.I_5p
78	YeoClustDown.30.TTTCAG.I_5p
79	YeoClustDown.31.AATTGA.I_5p
80	YeoClustDown.32.TTAGCA.I_5p
81	YeoClustDown.33.CAAAT.I_5p
82	YeoClustDown.34.TAATG.I_5p
83	YeoClustDown.35.TTTTGAT.I_5p
84	YeoClustDown.36.AGAAAT.I_5p
85	YeoClustDown.37.TTTCTA.I_5p
86	YeoClustDown.38.TATTTC.I_5p
87	YeoClustDown.39.TAACT.I_5p
88	YeoClustDown.40.TGAGG.I_5p
89	YeoClustDown.41.TAAAAT.I_5p
90	YeoClustDown.42.TTTATA.I_5p
91	YeoClustDown.43.TATCCT.I_5p
92	YeoClustDown.44.GTTAGT.I_5p
93	YeoClustDown.45.TTTACAG.I_5p
94	YeoClustDown.46.TATTTG.I_5p
95	YeoClustDown.47.GTACTGT.I_5p
96	YeoClustDown.48.TTAAG.I_5p
97	YeoClustDown.49.CATAAA.I_5p
98	YeoClustDown.50.GCATG.I_5p
99	YeoClustDown.51.TGATTA.I_5p
100	YeoClustDown.52.TTTTAAA.I_5p
101	YeoClustDown.53.CTGACT.I_5p
102	YeoClustDown.54.ACTAAT.I_5p
103	YeoClustDown.55.GAGTA.I_5p
104	YeoClustDown.56.TCTTAA.I_5p
105	YeoClustDown.57.TTGGTT.I_5p
106	YeoClustDown.58.ATATTT.I_5p
107	YeoClustDown.59.AGAGCCA.I_5p
108	YeoClustDown.60.TCTTT.I_5p
109	YeoClustDown.61.AGTTTT.I_5p
110	YeoClustDown.62.GTATTT.I_5p
111	YeoClustDown.63.TCAGA.I_5p
112	YeoClustDown.64.TAAGT.I_5p
113	YeoClustDown.65.AAGCA.I_5p
114	YeoClustDown.66.TTCACAG.I_5p
115	YeoClustDown.67.AGTAA.I_5p
116	YeoClustDown.68.TCTGG.I_5p
117	YeoClustDown.69.AGCTTT.I_5p
118	YeoClustDown.70.TGATTTG.I_5p
119	YeoClustDown.71.TTTTGC.I_5p
120	YeoClustDown.72.TAGAAA.I_5p
121	YeoClustDown.73.GTGAG.I_5p
122	YeoClustDown.74.TTCTGT.I_5p
123	YeoClustDown.75.GTAAG.I_5p
124	YeoClustDown.76.ATGAAA.I_5p
125	YeoClustDown.77.AGAAAA.I_5p
126	YeoClustDown.78.TGAGC.I_5p
127	YeoClustDown.79.TGGCTT.I_5p
128	YeoClustDown.80.TTAATCT.I_5p
129	YeoClustDown.81.AATTAT.I_5p
130	YeoClustDown.82.TGGAAAT.I_5p
131	YeoClustDown.83.CCACAG.I_5p
132	YeoClustDown.84.AAATGA.I_5p
133	YeoClustDown.85.GCAAGT.I_5p
134	YeoClustDown.86.GTAAAA.I_5p
135	YeoClustDown.87.GTCTG.I_5p
136	YeoClustDown.88.AAATGT.I_5p
137	YeoClustDown.89.TGCAT.I_5p
138	YeoClustDown.90.GAGAAA.I_5p
139	YeoClustDown.91.TTAGA.I_5p
140	YeoClustDown.92.TTTATAA.I_5p
141	YeoClustDown.93.GTTTT.I_5p
142	YeoClustDown.94.GCTTGGC.I_5p
143	YeoClustDown.95.TAAGC.I_5p
144	YeoClustDown.96.GTATG.I_5p
145	YeoClustDown.97.AAATT.I_5p
146	YeoClustDown.98.GTAAT.I_5p
147	YeoClustDown.99.TTCTCT.I_5p
148	YeoClustDown.100.TGAGAA.I_5p
149	YeoClustDown.101.TTAGTT.I_5p
150	YeoClustDown.102.TAAGG.I_5p
151	YeoClustDown.103.TGTTTAA.I_5p
152	YeoClustDown.104.GTCAGT.I_5p
153	YeoClustDown.105.AGAATT.I_5p
154	YeoClustDown.106.TAAATG.I_5p
155	YeoClustDown.107.AATTCA.I_5p
156	YeoClustDown.108.TCCTTT.I_5p
157	YeoClustDown.109.TAAGA.I_5p
158	YeoClustDown.110.AAATCA.I_5p
159	YeoClustDown.111.TAATTTG.I_5p
160	YeoClustDown.112.GAAATA.I_5p
161	YeoClustDown.113.TGGTTT.I_5p
162	YeoClustDown.114.TGTTAA.I_5p
163	YeoClustDown.115.TGTCT.I_5p
164	YeoClustDown.116.GTTGGT.I_5p
165	YeoClustDown.117.TGAATT.I_5p
166	YeoClustDown.118.AATTTA.I_5p
167	YeoClustDown.119.TATGT.I_5p
168	YeoClustDown.120.GCATTT.I_5p
169	YeoClustDown.121.AAGTA.I_5p
170	YeoClustDown.122.GCTTCT.I_5p
171	YeoClustDown.123.TTCTAA.I_5p
172	YeoClustDown.124.GTTTCT.I_5p
173	YeoClustDown.125.AGATTT.I_5p
174	YeoClustDown.126.GAAAAT.I_5p
175	YeoClustDown.127.TGCTAA.I_5p
176	YeoClustDown.128.AAGCT.I_5p
177	YeoClustDown.129.CTTTGCT.I_5p
178	YeoClustDown.130.TCTGA.I_5p
179	YeoClustDown.131.TTTCTC.I_5p
180	YeoClustDown.132.TTTATTC.I_5p
181	YeoClustDown.133.TTTGCC.I_5p
182	YeoClustDown.134.TGAAAG.I_5p
183	YeoClustDown.135.TGTTCT.I_5p
184	YeoClustDown.136.CTTTT.I_5p
185	YeoClustDown.137.TTTTCTG.I_5p
186	YeoClustDown.138.TGAGT.I_5p
187	YeoClustDown.139.TTGCAG.I_5p
188	YeoClustDown.140.TAATA.I_5p
189	YeoClustDown.141.AGTAT.I_5p
190	YeoClustDown.142.ATTCT.I_5p
191	YeoClustDown.143.TGCCTTT.I_5p
192	YeoClustDown.144.ATCAAA.I_5p
193	YeoClustDown.145.GAGTG.I_5p
194	YeoClustDown.146.TAGGT.I_5p
195	YeoClustDown.147.CTTTA.I_5p
196	YeoClustDown.148.TTTAG.I_5p
197	YeoClustDown.149.TGATTTT.I_5p
198	YeoClustDown.150.TTTCAT.I_5p
199	YeoClustDown.151.CTTTCA.I_5p
200	YeoClustDown.152.AAGAT.I_5p
201	YeoClustDown.153.TGCTT.I_5p
202	YeoClustDown.154.GTGGGT.I_5p
203	YeoClustDown.155.GTAAAG.I_5p
204	YeoClustDown.156.CTGAA.I_5p
205	YeoClustDown.157.TCTGC.I_5p
206	YeoClustDown.158.CTAAA.I_5p
207	YeoClustUp.1.GTTTGT.I_3p
208	YeoClustUp.2.TCTCC.I_3p
209	YeoClustUp.3.GATTTT.I_3p
210	YeoClustUp.4.TTTTTC.I_3p
211	YeoClustUp.5.TAACC.I_3p
212	YeoClustUp.6.TTGAAAT.I_3p
213	YeoClustUp.7.AAGCCA.I_3p
214	YeoClustUp.8.AATTG.I_3p
215	YeoClustUp.9.CTGCT.I_3p
216	YeoClustUp.10.TTTATG.I_3p
217	YeoClustUp.11.TTCACA.I_3p
218	YeoClustUp.12.TGATAA.I_3p
219	YeoClustUp.13.ATGTTT.I_3p
220	YeoClustUp.14.TCCAG.I_3p
221	YeoClustUp.15.TTTCCAA.I_3p
222	YeoClustUp.16.TTATTTC.I_3p
223	YeoClustUp.17.TGTGTT.I_3p
224	YeoClustUp.18.TCTTG.I_3p
225	YeoClustUp.19.TTGTAA.I_3p
226	YeoClustUp.20.CTTGAC.I_3p
227	YeoClustUp.21.TTAAAAC.I_3p
228	YeoClustUp.22.CTAAC.I_3p
229	YeoClustUp.23.AAAGCT.I_3p
230	YeoClustUp.24.TCTTC.I_3p
231	YeoClustUp.25.TGCATG.I_3p
232	YeoClustUp.26.TTCTT.I_3p
233	YeoClustUp.27.ACATTT.I_3p
234	YeoClustUp.28.TTTATC.I_3p
235	YeoClustUp.29.ATTTTCT.I_3p
236	YeoClustUp.30.GCTGACC.I_3p
237	YeoClustUp.31.ATAATT.I_3p
238	YeoClustUp.32.AACAG.I_3p
239	YeoClustUp.33.CATTTG.I_3p
240	YeoClustUp.34.TTTCAG.I_3p
241	YeoClustUp.35.TTAGCA.I_3p
242	YeoClustUp.36.TTGCCT.I_3p
243	YeoClustUp.37.CAAAT.I_3p
244	YeoClustUp.38.TTTAAC.I_3p
245	YeoClustUp.39.TAATG.I_3p
246	YeoClustUp.40.AGAAAT.I_3p
247	YeoClustUp.41.TTTTGAT.I_3p
248	YeoClustUp.42.TAACT.I_3p
249	YeoClustUp.43.TAAAAT.I_3p
250	YeoClustUp.44.AATTACA.I_3p
251	YeoClustUp.45.TTCAAAA.I_3p
252	YeoClustUp.46.TTTATA.I_3p
253	YeoClustUp.47.CTTGTC.I_3p
254	YeoClustUp.48.TTTACAG.I_3p
255	YeoClustUp.49.TGGATTT.I_3p
256	YeoClustUp.50.TTGCATT.I_3p
257	YeoClustUp.51.TTAAG.I_3p
258	YeoClustUp.52.TTGGT.I_3p
259	YeoClustUp.53.CATAAA.I_3p
260	YeoClustUp.54.TGATTA.I_3p
261	YeoClustUp.55.GCTTTGC.I_3p
262	YeoClustUp.56.ATTAG.I_3p
263	YeoClustUp.57.TTTTAAA.I_3p
264	YeoClustUp.58.ACTAAT.I_3p
265	YeoClustUp.59.CTGACT.I_3p
266	YeoClustUp.60.ATATTT.I_3p
267	YeoClustUp.61.CATTTA.I_3p
268	YeoClustUp.62.AAATCT.I_3p
269	YeoClustUp.63.TTTTGGC.I_3p
270	YeoClustUp.64.TCTTT.I_3p
271	YeoClustUp.65.TTATTGA.I_3p
272	YeoClustUp.66.TCAGA.I_3p
273	YeoClustUp.67.TAAGT.I_3p
274	YeoClustUp.68.CTCTG.I_3p
275	YeoClustUp.69.TCTGG.I_3p
276	YeoClustUp.70.AATTC.I_3p
277	YeoClustUp.71.TTTTCC.I_3p
278	YeoClustUp.72.TTTTGC.I_3p
279	YeoClustUp.73.GTGAG.I_3p
280	YeoClustUp.74.TCCATTT.I_3p
281	YeoClustUp.75.AATTTT.I_3p
282	YeoClustUp.76.CTTGATT.I_3p
283	YeoClustUp.77.GTAAG.I_3p
284	YeoClustUp.78.ATGAAA.I_3p
285	YeoClustUp.79.AGAAAA.I_3p
286	YeoClustUp.80.TGGCTT.I_3p
287	YeoClustUp.81.CTCAG.I_3p
288	YeoClustUp.82.TGGAAAT.I_3p
289	YeoClustUp.83.AATTAT.I_3p
290	YeoClustUp.84.AATAAT.I_3p
291	YeoClustUp.85.TCCTAG.I_3p
292	YeoClustUp.86.CCACAG.I_3p
293	YeoClustUp.87.TCATTTC.I_3p
294	YeoClustUp.88.AAAGCA.I_3p
295	YeoClustUp.89.AAATGA.I_3p
296	YeoClustUp.90.TTTATAG.I_3p
297	YeoClustUp.91.ATTAAAT.I_3p
298	YeoClustUp.92.CCTGCAG.I_3p
299	YeoClustUp.93.TTACAG.I_3p
300	YeoClustUp.94.AAATGT.I_3p
301	YeoClustUp.95.TGCAT.I_3p
302	YeoClustUp.96.CTTCT.I_3p
303	YeoClustUp.97.TTAGAA.I_3p
304	YeoClustUp.98.TGTTTC.I_3p
305	YeoClustUp.99.TTTAC.I_3p
306	YeoClustUp.100.GTTTT.I_3p
307	YeoClustUp.101.CTTCCA.I_3p
308	YeoClustUp.102.TTCTAG.I_3p
309	YeoClustUp.103.AAATT.I_3p
310	YeoClustUp.104.TTAAAC.I_3p
311	YeoClustUp.105.TGAGAA.I_3p
312	YeoClustUp.106.TTTGTAG.I_3p
313	YeoClustUp.107.GTCAGT.I_3p
314	YeoClustUp.108.TAAGA.I_3p
315	YeoClustUp.109.AAATCA.I_3p
316	YeoClustUp.110.TGTTGA.I_3p
317	YeoClustUp.111.CTTGC.I_3p
318	YeoClustUp.112.TAATTTG.I_3p
319	YeoClustUp.113.CCTCT.I_3p
320	YeoClustUp.114.TGGTTT.I_3p
321	YeoClustUp.115.TGATTTC.I_3p
322	YeoClustUp.116.TGTTAA.I_3p
323	YeoClustUp.117.TGTGTC.I_3p
324	YeoClustUp.118.TCTCT.I_3p
325	YeoClustUp.119.TTAACA.I_3p
326	YeoClustUp.120.TTTGGT.I_3p
327	YeoClustUp.121.TGTCT.I_3p
328	YeoClustUp.122.TTCCTT.I_3p
329	YeoClustUp.123.TGAATT.I_3p
330	YeoClustUp.124.AATTTA.I_3p
331	YeoClustUp.125.GTTTCT.I_3p
332	YeoClustUp.126.TGCTAA.I_3p
333	YeoClustUp.127.AGATTT.I_3p
334	YeoClustUp.128.GAAAAT.I_3p
335	YeoClustUp.129.GTTTAAT.I_3p
336	YeoClustUp.130.TTTGACT.I_3p
337	YeoClustUp.131.TCTGA.I_3p
338	YeoClustUp.132.TCTGTT.I_3p
339	YeoClustUp.133.TTTATTC.I_3p
340	YeoClustUp.134.TGAAAG.I_3p
341	YeoClustUp.135.TGTTCT.I_3p
342	YeoClustUp.136.CTTTT.I_3p
343	YeoClustUp.137.ATTTGT.I_3p
344	YeoClustUp.138.TGAGT.I_3p
345	YeoClustUp.139.CCCCAG.I_3p
346	YeoClustUp.140.TTGCAG.I_3p
347	YeoClustUp.141.CTGAT.I_3p
348	YeoClustUp.142.TAATA.I_3p
349	YeoClustUp.143.TCTTA.I_3p
350	YeoClustUp.144.ATTCT.I_3p
351	YeoClustUp.145.ATCAAA.I_3p
352	YeoClustUp.146.CTTTA.I_3p
353	YeoClustUp.147.TTTAG.I_3p
354	YeoClustUp.148.TTGCTG.I_3p
355	YeoClustUp.149.TTTCAT.I_3p
356	YeoClustUp.150.CTTTCA.I_3p
357	YeoClustUp.151.TTCTC.I_3p
358	YeoClustUp.152.TGCTT.I_3p
359	YeoClustUp.153.TCTGC.I_3p
360	YeoClustUp.154.CTGAA.I_3p
361	YeoClustUp.155.GTAGGT.I_3p
362	YeoClustUp.156.CTAAA.I_3p
363	ShortSeq.ACC.C1	Frequency of A in region I2_3p (real number, 0-1)
364	ShortSeq.AA.C1	Frequency of A in region I2_3p (real number
365	ShortSeq.AAG.C1
366	ShortSeq.AAA.C1
367	ShortSeq.ATC.C1	Frequency of AA in region I2_3p (real number, 0-1)
368	ShortSeq.AAC.C1	Frequency of AA in region I2_3p (real number
369	ShortSeq.ATA.C1
370	ShortSeq.AGG.C1
371	ShortSeq.CCT.C1
372	ShortSeq.CTC.C1
373	ShortSeq.AGC.C1
374	ShortSeq.AC.C1
375	ShortSeq.AGA.C1
376	ShortSeq.CAT.C1
377	ShortSeq.AAT.C1
378	ShortSeq.ATT.C1
379	ShortSeq.CTG.C1
380	ShortSeq.CTA.C1
381	ShortSeq.ACT.C1
382	ShortSeq.CAC.C1
383	ShortSeq.ACG.C1
384	ShortSeq.CAA.C1
385	ShortSeq.AGT.C1
386	ShortSeq.CAG.C1
387	ShortSeq.CCG.C1
388	ShortSeq.CCC.C1
389	ShortSeq.TAT.C1
390	ShortSeq.GGT.C1
391	ShortSeq.TTC.C1
392	ShortSeq.GCG.C1
393	ShortSeq.G.C1
394	ShortSeq.TGT.C1
395	ShortSeq.TCT.C1
396	ShortSeq.CGA.C1
397	ShortSeq.CCA.C1
398	ShortSeq.TT.C1
399	ShortSeq.GAT.C1
400	ShortSeq.CGG.C1
401	ShortSeq.CTT.C1
402	ShortSeq.TGC.C1
403	ShortSeq.GGG.C1
404	ShortSeq.TAG.C1
405	ShortSeq.GGA.C1
406	ShortSeq.TAA.C1
407	ShortSeq.GGC.C1
408	ShortSeq.TAC.C1
409	ShortSeq.GAG.C1
410	ShortSeq.TG.C1
411	ShortSeq.TTA.C1
412	ShortSeq.TTT.C1
413	ShortSeq.GAC.C1
414	ShortSeq.TC.C1
415	ShortSeq.GAA.C1
416	ShortSeq.TA.C1
417	ShortSeq.A.C1
418	ShortSeq.GCA.C1
419	ShortSeq.C.C1
420	ShortSeq.GT.C1
421	ShortSeq.AG.C1
422	ShortSeq.GTG.C1
423	ShortSeq.CC.C1
424	ShortSeq.CA.C1
425	ShortSeq.CG.C1
426	ShortSeq.GG.C1
427	ShortSeq.TCC.C1
428	ShortSeq.GCT.C1
429	ShortSeq.GC.C1
430	ShortSeq.T.C1
431	ShortSeq.GA.C1
432	ShortSeq.TCG.C1
433	ShortSeq.GCC.C1
434	ShortSeq.TGA.C1
435	ShortSeq.CT.C1
436	ShortSeq.GTC.C1
437	ShortSeq.TTG.C1
438	ShortSeq.CGT.C1
439	ShortSeq.TGG.C1
440	ShortSeq.GTA.C1
441	ShortSeq.GTT.C1
442	ShortSeq.ACA.C1
443	ShortSeq.TCA.C1
444	ShortSeq.ATG.C1
445	ShortSeq.CGC.C1
446	ShortSeq.AT.C1
447	ShortSeq.ACC.C2
448	ShortSeq.AA.C2
449	ShortSeq.AAG.C2
450	ShortSeq.AAA.C2
451	ShortSeq.ATC.C2
452	ShortSeq.AAC.C2
453	ShortSeq.ATA.C2
454	ShortSeq.AGG.C2
455	ShortSeq.CCT.C2
456	ShortSeq.CTC.C2
457	ShortSeq.AGC.C2
458	ShortSeq.AC.C2
459	ShortSeq.AGA.C2
460	ShortSeq.CAT.C2
461	ShortSeq.AAT.C2
462	ShortSeq.ATT.C2
463	ShortSeq.CTG.C2
464	ShortSeq.CTA.C2
465	ShortSeq.ACT.C2
466	ShortSeq.CAC.C2
467	ShortSeq.ACG.C2
468	ShortSeq.CAA.C2
469	ShortSeq.AGT.C2
470	ShortSeq.CAG.C2
471	ShortSeq.CCG.C2
472	ShortSeq.CCC.C2
473	ShortSeq.TAT.C2
474	ShortSeq.GGT.C2
475	ShortSeq.TTC.C2
476	ShortSeq.GCG.C2
477	ShortSeq.G.C2
478	ShortSeq.TGT.C2
479	ShortSeq.TCT.C2
480	ShortSeq.CGA.C2
481	ShortSeq.CCA.C2
482	ShortSeq.TT.C2
483	ShortSeq.GAT.C2
484	ShortSeq.CGG.C2
485	ShortSeq.CTT.C2
486	ShortSeq.TGC.C2
487	ShortSeq.GGG.C2
488	ShortSeq.TAG.C2
489	ShortSeq.GGA.C2
490	ShortSeq.TAA.C2
491	ShortSeq.GGC.C2
492	ShortSeq.TAC.C2
493	ShortSeq.GAG.C2
494	ShortSeq.TG.C2
495	ShortSeq.TTA.C2
496	ShortSeq.TTT.C2
497	ShortSeq.GAC.C2
498	ShortSeq.TC.C2
499	ShortSeq.GAA.C2
500	ShortSeq.TA.C2
501	ShortSeq.A.C2
502	ShortSeq.GCA.C2
503	ShortSeq.C.C2
504	ShortSeq.GT.C2
505	ShortSeq.AG.C2
506	ShortSeq.GTG.C2
507	ShortSeq.CC.C2
508	ShortSeq.CA.C2
509	ShortSeq.CG.C2
510	ShortSeq.GG.C2
511	ShortSeq.TCC.C2
512	ShortSeq.GCT.C2
513	ShortSeq.GC.C2
514	ShortSeq.T.C2
515	ShortSeq.GA.C2
516	ShortSeq.TCG.C2
517	ShortSeq.GCC.C2
518	ShortSeq.TGA.C2
519	ShortSeq.CT.C2
520	ShortSeq.GTC.C2
521	ShortSeq.TTG.C2
522	ShortSeq.CGT.C2
523	ShortSeq.TGG.C2
524	ShortSeq.GTA.C2
525	ShortSeq.GTT.C2
526	ShortSeq.ACA.C2
527	ShortSeq.TCA.C2
528	ShortSeq.ATG.C2
529	ShortSeq.CGC.C2
530	ShortSeq.AT.C2
531	ShortSeq.ACC.I_5p
532	ShortSeq.AA.I_5p
533	ShortSeq.AAG.I_5p
534	ShortSeq.AAA.I_5p
535	ShortSeq.ATC.I_5p
536	ShortSeq.AAC.I_5p
537	ShortSeq.ATA.I_5p
538	ShortSeq.AGG.I_5p
539	ShortSeq.CCT.I_5p
540	ShortSeq.CTC.I_5p
541	ShortSeq.AGC.I_5p
542	ShortSeq.AC.I_5p
543	ShortSeq.AGA.I_5p
544	ShortSeq.CAT.I_5p
545	ShortSeq.AAT.I_5p
546	ShortSeq.ATT.I_5p
547	ShortSeq.CTG.I_5p
548	ShortSeq.CTA.I_5p
549	ShortSeq.ACT.I_5p
550	ShortSeq.CAC.I_5p
551	ShortSeq.ACG.I_5p
552	ShortSeq.CAA.I_5p
553	ShortSeq.AGT.I_5p
554	ShortSeq.CAG.I_5p
555	ShortSeq.CCG.I_5p
556	ShortSeq.CCC.I_5p
557	ShortSeq.TAT.I_5p
558	ShortSeq.GGT.I_5p
559	ShortSeq.TTC.I_5p
560	ShortSeq.GCG.I_5p
561	ShortSeq.G.I_5p
562	ShortSeq.TGT.I_5p
563	ShortSeq.TCT.I_5p
564	ShortSeq.CGA.I_5p
565	ShortSeq.CCA.I_5p
566	ShortSeq.TT.I_5p
567	ShortSeq.GAT.I_5p
568	ShortSeq.CGG.I_5p
569	ShortSeq.CTT.I_5p
570	ShortSeq.TGC.I_5p
571	ShortSeq.GGG.I_5p
572	ShortSeq.TAG.I_5p
573	ShortSeq.GGA.I_5p
574	ShortSeq.TAA.I_5p
575	ShortSeq.GGC.I_5p
576	ShortSeq.TAC.I_5p
577	ShortSeq.GAG.I_5p
578	ShortSeq.TG.I_5p
579	ShortSeq.TTA.I_5p
580	ShortSeq.TTT.I_5p
581	ShortSeq.GAC.I_5p
582	ShortSeq.TC.I_5p
583	ShortSeq.GAA.I_5p
584	ShortSeq.TA.I_5p
585	ShortSeq.A.I_5p
586	ShortSeq.GCA.I_5p
587	ShortSeq.C.I_5p
588	ShortSeq.GT.I_5p
589	ShortSeq.AG.I_5p
590	ShortSeq.GTG.I_5p
591	ShortSeq.CC.I_5p
592	ShortSeq.CA.I_5p
593	ShortSeq.CG.I_5p
594	ShortSeq.GG.I_5p
595	ShortSeq.TCC.I_5p
596	ShortSeq.GCT.I_5p
597	ShortSeq.GC.I_5p
598	ShortSeq.T.I_5p
599	ShortSeq.GA.I_5p
600	ShortSeq.TCG.I_5p
601	ShortSeq.GCC.I_5p
602	ShortSeq.TGA.I_5p
603	ShortSeq.CT.I_5p
604	ShortSeq.GTC.I_5p
605	ShortSeq.TTG.I_5p
606	ShortSeq.CGT.I_5p
607	ShortSeq.TGG.I_5p
608	ShortSeq.GTA.I_5p
609	ShortSeq.GTT.I_5p
610	ShortSeq.ACA.I_5p
611	ShortSeq.TCA.I_5p
612	ShortSeq.ATG.I_5p
613	ShortSeq.CGC.I_5p
614	ShortSeq.AT.I_5p
615	ShortSeq.ACC.I_3p
616	ShortSeq.AA.I_3p
617	ShortSeq.AAG.I_3p
618	ShortSeq.AAA.I_3p
619	ShortSeq.ATC.I_3p
620	ShortSeq.AAC.I_3p
621	ShortSeq.ATA.I_3p
622	ShortSeq.AGG.I_3p
623	ShortSeq.CCT.I_3p
624	ShortSeq.CTC.I_3p
625	ShortSeq.AGC.I_3p
626	ShortSeq.AC.I_3p
627	ShortSeq.AGA.I_3p
628	ShortSeq.CAT.I_3p
629	ShortSeq.AAT.I_3p
630	ShortSeq.ATT.I_3p
631	ShortSeq.CTG.I_3p
632	ShortSeq.CTA.I_3p
633	ShortSeq.ACT.I_3p
634	ShortSeq.CAC.I_3p
635	ShortSeq.ACG.I_3p
636	ShortSeq.CAA.I_3p
637	ShortSeq.AGT.I_3p
638	ShortSeq.CAG.I_3p
639	ShortSeq.CCG.I_3p
640	ShortSeq.CCC.I_3p
641	ShortSeq.TAT.I_3p
642	ShortSeq.GGT.I_3p
643	ShortSeq.TTC.I_3p
644	ShortSeq.GCG.I_3p
645	ShortSeq.G.I_3p
646	ShortSeq.TGT.I_3p
647	ShortSeq.TCT.I_3p
648	ShortSeq.CGA.I_3p
649	ShortSeq.CCA.I_3p
650	ShortSeq.TT.I_3p
651	ShortSeq.GAT.I_3p
652	ShortSeq.CGG.I_3p
653	ShortSeq.CTT.I_3p
654	ShortSeq.TGC.I_3p
655	ShortSeq.GGG.I_3p
656	ShortSeq.TAG.I_3p
657	ShortSeq.GGA.I_3p
658	ShortSeq.TAA.I_3p
659	ShortSeq.GGC.I_3p
660	ShortSeq.TAC.I_3p
661	ShortSeq.GAG.I_3p
662	ShortSeq.TG.I_3p
663	ShortSeq.TTA.I_3p
664	ShortSeq.TTT.I_3p
665	ShortSeq.GAC.I_3p
666	ShortSeq.TC.I_3p
667	ShortSeq.GAA.I_3p
668	ShortSeq.TA.I_3p
669	ShortSeq.A.I_3p
670	ShortSeq.GCA.I_3p
671	ShortSeq.C.I_3p
672	ShortSeq.GT.I_3p
673	ShortSeq.AG.I_3p
674	ShortSeq.GTG.I_3p
675	ShortSeq.CC.I_3p
676	ShortSeq.CA.I_3p
677	ShortSeq.CG.I_3p
678	ShortSeq.GG.I_3p
679	ShortSeq.TCC.I_3p
680	ShortSeq.GCT.I_3p
681	ShortSeq.GC.I_3p
682	ShortSeq.T.I_3p
683	ShortSeq.GA.I_3p
684	ShortSeq.TCG.I_3p
685	ShortSeq.GCC.I_3p
686	ShortSeq.TGA.I_3p
687	ShortSeq.CT.I_3p
688	ShortSeq.GTC.I_3p
689	ShortSeq.TTG.I_3p
690	ShortSeq.CGT.I_3p
691	ShortSeq.TGG.I_3p
692	ShortSeq.GTA.I_3p
693	ShortSeq.GTT.I_3p
694	ShortSeq.ACA.I_3p
695	ShortSeq.TCA.I_3p
696	ShortSeq.ATG.I_3p
697	ShortSeq.CGC.I_3p
698	ShortSeq.AT.I_3p
699	Nova.C1
700	Nova.C2
701	Nova.I_5p
702	Nova.I_5p.withCons
703	Nova.I_3p
704	Nova.I_3p.withCons
705	HNRPLL.I_3p
706	HNRPLL.I_3p.withCons
707	HNRPLL.I_5p
708	HNRPLL.I_5p.withCons
709	HNRPLL.C1
710	HNRPLL.C2
711	SRSF10_v4.I_3p
712	SRSF10_v4.I_3p.withCons
713	SRSF10_v4.I_5p
714	SRSF10_v4.I_5p.withCons
715	SRSF10_v4.C1
716	SRSF10_v4.C2
717	ESRP1.I_3p
718	ESRP1.I_3p.withCons
719	ESRP1.I_5p
720	ESRP1.I_5p.withCons
721	ESRP1.C1
722	ESRP1.C2
723	SRSF10_v1.I_3p
724	SRSF10_v1.I_3p.withCons
725	SRSF10_v1.I_5p
726	SRSF10_v1.I_5p.withCons
727	SRSF10_v1.C1
728	SRSF10_v1.C2
729	SRp20_v1.I_3p
730	SRp20_v1.I_3p.withCons
731	SRp20_v1.I_5p
732	SRp20_v1.I_5p.withCons
733	SRp20_v1.C1
734	SRp20_v1.C2
735	SRSF10_v3.I_3p
736	SRSF10_v3.I_3p.withCons
737	SRSF10_v3.I_5p
738	SRSF10_v3.I_5p.withCons
739	SRSF10_v3.C1
740	SRSF10_v3.C2
741	SRSF10_v2.I_3p
742	SRSF10_v2.I_3p.withCons
743	SRSF10_v2.I_5p
744	SRSF10_v2.I_5p.withCons
745	SRSF10_v2.C1
746	SRSF10_v2.C2
747	TUT1.I_3p
748	TUT1.I_3p.withCons
749	TUT1.I_5p
750	TUT1.I_5p.withCons
751	TUT1.C1
752	TUT1.C2
753	MBNL1.I_3p
754	MBNL1.I_3p.withCons
755	MBNL1.I_5p
756	MBNL1.I_5p.withCons
757	MBNL1.C1
758	MBNL1.C2
759	PTBP1.I_3p
760	PTBP1.I_3p.withCons
761	PTBP1.I_5p
762	PTBP1.I_5p.withCons
763	PTBP1.C1
764	PTBP1.C2
765	FXR1.I_3p
766	FXR1.I_3p.withCons
767	FXR1.I_5p
768	FXR1.I_5p.withCons
769	FXR1.C1
770	FXR1.C2
771	FXR2.I_3p
772	FXR2.I_3p.withCons
773	FXR2.I_5p
774	FXR2.I_5p.withCons
775	FXR2.C1
776	FXR2.C2
777	ZCRB1.I_3p
778	ZCRB1.I_3p.withCons
779	ZCRB1.I_5p
780	ZCRB1.I_5p.withCons
781	ZCRB1.C1
782	ZCRB1.C2
783	RBM41.I_3p
784	RBM41.I_3p.withCons
785	RBM41.I_5p
786	RBM41.I_5p.withCons
787	RBM41.C1
788	RBM41.C2
789	RBM42.I_3p
790	RBM42.I_3p.withCons
791	RBM42.I_5p
792	RBM42.I_5p.withCons
793	RBM42.C1
794	RBM42.C2
795	RBM45.I_3p
796	RBM45.I_3p.withCons
797	RBM45.I_5p
798	RBM45.I_5p.withCons
799	RBM45.C1
800	RBM45.C2
801	RBM46.I_3p
802	RBM46.I_3p.withCons
803	RBM46.I_5p
804	RBM46.I_5p.withCons
805	RBM46.C1
806	RBM46.C2
807	TIA1_v2.I_3p
808	TIA1_v2.I_3p.withCons
809	TIA1_v2.I_5p
810	TIA1_v2.I_5p.withCons
811	TIA1_v2.C1
812	TIA1_v2.C2
813	TIA1_v1.I_3p
814	TIA1_v1.I_3p.withCons
815	TIA1_v1.I_5p
816	TIA1_v1.I_5p.withCons
817	TIA1_v1.C1
818	TIA1_v1.C2
819	HNRNPL_v1.I_3p
820	HNRNPL_v1.I_3p.withCons
821	HNRNPL_v1.I_5p
822	HNRNPL_v1.I_5p.withCons
823	HNRNPL_v1.C1
824	HNRNPL_v1.C2
825	YBX2.I_3p
826	YBX2.I_3p.withCons
827	YBX2.I_5p
828	YBX2.I_5p.withCons
829	YBX2.C1
830	YBX2.C2
831	ENOX1.I_3p
832	ENOX1.I_3p.withCons
833	ENOX1.I_5p
834	ENOX1.I_5p.withCons
835	ENOX1.C1
836	ENOX1.C2
837	FUS.I_3p
838	FUS.I_3p.withCons
839	FUS.I_5p
840	FUS.I_5p.withCons
841	FUS.C1
842	FUS.C2
843	PABPC1.I_3p
844	PABPC1.I_3p.withCons
845	PABPC1.I_5p
846	PABPC1.I_5p.withCons
847	PABPC1.C1
848	PABPC1.C2
849	NOVA1.I_3p
850	NOVA1.I_3p.withCons
851	NOVA1.I_5p
852	NOVA1.I_5p.withCons
853	NOVA1.C1
854	NOVA1.C2
855	PABPC3.I_3p
856	PABPC3.I_3p.withCons
857	PABPC3.I_5p
858	PABPC3.I_5p.withCons
859	PABPC3.C1
860	PABPC3.C2
861	KHDRBS1.I_3p
862	KHDRBS1.I_3p.withCons
863	KHDRBS1.I_5p
864	KHDRBS1.I_5p.withCons
865	KHDRBS1.C1
866	KHDRBS1.C2
867	RBM4_v2.I_3p
868	RBM4_v2.I_3p.withCons
869	RBM4_v2.I_5p
870	RBM4_v2.I_5p.withCons
871	RBM4_v2.C1
872	RBM4_v2.C2
873	RBM4_v1.I_3p
874	RBM4_v1.I_3p.withCons
875	RBM4_v1.I_5p
876	RBM4_v1.I_5p.withCons
877	RBM4_v1.C1
878	RBM4_v1.C2
879	KHDRBS2.I_3p
880	KHDRBS2.I_3p.withCons
881	KHDRBS2.I_5p
882	KHDRBS2.I_5p.withCons
883	KHDRBS2.C1
884	KHDRBS2.C2
885	MATR3.I_3p
886	MATR3.I_3p.withCons
887	MATR3.I_5p
888	MATR3.I_5p.withCons
889	MATR3.C1
890	MATR3.C2
891	SRSF7.I_3p
892	SRSF7.I_3p.withCons
893	SRSF7.I_5p
894	SRSF7.I_5p.withCons
895	SRSF7.C1
896	SRSF7.C2
897	SRSF2.I_3p
898	SRSF2.I_3p.withCons
899	SRSF2.I_5p
900	SRSF2.I_5p.withCons
901	SRSF2.C1
902	SRSF2.C2
903	U2AF2.I_3p
904	U2AF2.I_3p.withCons
905	U2AF2.I_5p
906	U2AF2.I_5p.withCons
907	U2AF2.C1
908	U2AF2.C2
909	PTB.I_3p
910	PTB.I_3p.withCons
911	PTB.I_5p
912	PTB.I_5p.withCons
913	PTB.C1
914	PTB.C2
915	PCBP2.I_3p
916	PCBP2.I_3p.withCons
917	PCBP2.I_5p
918	PCBP2.I_5p.withCons
919	PCBP2.C1
920	PCBP2.C2
921	RBMS3_v1.I_3p
922	RBMS3_v1.I_3p.withCons
923	RBMS3_v1.I_5p
924	RBMS3_v1.I_5p.withCons
925	RBMS3_v1.C1
926	RBMS3_v1.C2
927	RBMS3_v2.I_3p
928	RBMS3_v2.I_3p.withCons
929	RBMS3_v2.I_5p
930	RBMS3_v2.I_5p.withCons
931	RBMS3_v2.C1
932	RBMS3_v2.C2
933	PCBP1.I_3p
934	PCBP1.I_3p.withCons
935	PCBP1.I_5p
936	PCBP1.I_5p.withCons
937	PCBP1.C1
938	PCBP1.C2
939	SRSF1_v4.I_3p
940	SRSF1_v4.I_3p.withCons
941	SRSF1_v4.I_5p
942	SRSF1_v4.I_5p.withCons
943	SRSF1_v4.C1
944	SRSF1_v4.C2
945	SRSF1_v5.I_3p
946	SRSF1_v5.I_3p.withCons
947	SRSF1_v5.I_5p
948	SRSF1_v5.I_5p.withCons
949	SRSF1_v5.C1
950	SRSF1_v5.C2
951	SRSF1_v2.I_3p
952	SRSF1_v2.I_3p.withCons
953	SRSF1_v2.I_5p
954	SRSF1_v2.I_5p.withCons
955	SRSF1_v2.C1
956	SRSF1_v2.C2
957	SRSF1_v3.I_3p
958	SRSF1_v3.I_3p.withCons
959	SRSF1_v3.I_5p
960	SRSF1_v3.I_5p.withCons
961	SRSF1_v3.C1
962	SRSF1_v3.C2
963	SRSF1_v1.I_3p
964	SRSF1_v1.I_3p.withCons
965	SRSF1_v1.I_5p
966	SRSF1_v1.I_5p.withCons
967	SRSF1_v1.C1
968	SRSF1_v1.C2
969	HNRNPCL1.I_3p
970	HNRNPCL1.I_3p.withCons
971	HNRNPCL1.I_5p
972	HNRNPCL1.I_5p.withCons
973	HNRNPCL1.C1
974	HNRNPCL1.C2
975	SFPQ.I_3p
976	SFPQ.I_3p.withCons
977	SFPQ.I_5p
978	SFPQ.I_5p.withCons
979	SFPQ.C1
980	SFPQ.C2
981	SART3.I_3p
982	SART3.I_3p.withCons
983	SART3.I_5p
984	SART3.I_5p.withCons
985	SART3.C1
986	SART3.C2
987	RBFOX1.I_3p
988	RBFOX1.I_3p.withCons
989	RBFOX1.I_5p
990	RBFOX1.I_5p.withCons
991	RBFOX1.C1
992	RBFOX1.C2
993	ZNF638.I_3p
994	ZNF638.I_3p.withCons
995	ZNF638.I_5p
996	ZNF638.I_5p.withCons
997	ZNF638.C1
998	ZNF638.C2
999	RBM24.I_3p
1000	RBM24.I_3p.withCons
1001	RBM24.I_5p
1002	RBM24.I_5p.withCons
1003	RBM24.C1
1004	RBM24.C2
1005	ZC3H10.I_3p
1006	ZC3H10.I_3p.withCons
1007	ZC3H10.I_5p
1008	ZC3H10.I_5p.withCons
1009	ZC3H10.C1
1010	ZC3H10.C2
1011	A1CF.I_3p
1012	A1CF.I_3p.withCons
1013	A1CF.I_5p
1014	A1CF.I_5p.withCons
1015	A1CF.C1
1016	A1CF.C2
1017	RBM28.I_3p
1018	RBM28.I_3p.withCons
1019	RBM28.I_5p
1020	RBM28.I_5p.withCons
1021	RBM28.C1
1022	RBM28.C2
1023	RBM5_v1.I_3p
1024	RBM5_v1.I_3p.withCons
1025	RBM5_v1.I_5p
1026	RBM5_v1.I_5p.withCons
1027	RBM5_v1.C1
1028	RBM5_v1.C2
1029	RBM5_v2.I_3p
1030	RBM5_v2.I_3p.withCons
1031	RBM5_v2.I_5p
1032	RBM5_v2.I_5p.withCons
1033	RBM5_v2.C1
1034	RBM5_v2.C2
1035	HNRNPH2.I_3p
1036	HNRNPH2.I_3p.withCons
1037	HNRNPH2.I_5p
1038	HNRNPH2.I_5p.withCons
1039	HNRNPH2.C1
1040	HNRNPH2.C2
1041	SAMD4A.I_3p
1042	SAMD4A.I_3p.withCons
1043	SAMD4A.I_5p
1044	SAMD4A.I_5p.withCons
1045	SAMD4A.C1
1046	SAMD4A.C2
1047	RBM8A.I_3p
1048	RBM8A.I_3p.withCons
1049	RBM8A.I_5p
1050	RBM8A.I_5p.withCons
1051	RBM8A.C1
1052	RBM8A.C2
1053	ESRP2.I_3p
1054	ESRP2.I_3p.withCons
1055	ESRP2.I_5p
1056	ESRP2.I_5p.withCons
1057	ESRP2.C1
1058	ESRP2.C2
1059	HNRNPK.I_3p
1060	HNRNPK.I_3p.withCons
1061	HNRNPK.I_5p
1062	HNRNPK.I_5p.withCons
1063	HNRNPK.C1
1064	HNRNPK.C2
1065	Tra2-beta.I_3p
1066	Tra2-beta.I_3p.withCons
1067	Tra2-beta.I_5p
1068	Tra2-beta.I_5p.withCons
1069	Tra2-beta.C1
1070	Tra2-beta.C2
1071	HNRNPC.I_3p
1072	HNRNPC.I_3p.withCons
1073	HNRNPC.I_5p
1074	HNRNPC.I_5p.withCons
1075	HNRNPC.C1
1076	HNRNPC.C2
1077	ZC3H14.I_3p
1078	ZC3H14.I_3p.withCons
1079	ZC3H14.I_5p
1080	ZC3H14.I_5p.withCons
1081	ZC3H14.C1
1082	ZC3H14.C2
1083	SRp55.I_3p
1084	SRp55.I_3p.withCons
1085	SRp55.I_5p
1086	SRp55.I_5p.withCons
1087	SRp55.C1
1088	SRp55.C2
1089	PPRC1.I_3p
1090	PPRC1.I_3p.withCons
1091	PPRC1.I_5p
1092	PPRC1.I_5p.withCons
1093	PPRC1.C1
1094	PPRC1.C2
1095	SRp20_v2.I_3p
1096	SRp20_v2.I_3p.withCons
1097	SRp20_v2.I_5p
1098	SRp20_v2.I_5p.withCons
1099	SRp20_v2.C1
1100	SRp20_v2.C2
1101	PABPC4.I_3p
1102	PABPC4.I_3p.withCons
1103	PABPC4.I_5p
1104	PABPC4.I_5p.withCons
1105	PABPC4.C1
1106	PABPC4.C2
1107	HNRNPA1.I_3p
1108	HNRNPA1.I_3p.withCons
1109	HNRNPA1.I_5p
1110	HNRNPA1.I_5p.withCons
1111	HNRNPA1.C1
1112	HNRNPA1.C2
1113	PABPC5.I_3p
1114	PABPC5.I_3p.withCons
1115	PABPC5.I_5p
1116	PABPC5.I_5p.withCons
1117	PABPC5.C1
1118	PABPC5.C2
1119	KHDRBS3.I_3p
1120	KHDRBS3.I_3p.withCons
1121	KHDRBS3.I_5p
1122	KHDRBS3.I_5p.withCons
1123	KHDRBS3.C1
1124	KHDRBS3.C2
1125	IGF2BP3.I_3p
1126	IGF2BP3.I_3p.withCons
1127	IGF2BP3.I_5p
1128	IGF2BP3.I_5p.withCons
1129	IGF2BP3.C1
1130	IGF2BP3.C2
1131	IGF2BP2.I_3p
1132	IGF2BP2.I_3p.withCons
1133	IGF2BP2.I_5p
1134	IGF2BP2.I_5p.withCons
1135	IGF2BP2.C1
1136	IGF2BP2.C2
1137	TARDBP.I_3p
1138	TARDBP.I_3p.withCons
1139	TARDBP.I_5p
1140	TARDBP.I_5p.withCons
1141	TARDBP.C1
1142	TARDBP.C2
1143	SNRNP70.I_3p
1144	SNRNP70.I_3p.withCons
1145	SNRNP70.I_5p
1146	SNRNP70.I_5p.withCons
1147	SNRNP70.C1
1148	SNRNP70.C2
1149	RALY.I_3p
1150	RALY.I_3p.withCons
1151	RALY.I_5p
1152	RALY.I_5p.withCons
1153	RALY.C1
1154	RALY.C2
1155	m6A.I_3p
1156	m6A.I_3p.withCons
1157	m6A.I_5p
1158	m6A.I_5p.withCons
1159	m6A.C1
1160	m6A.C2
1161	SRp40.I_3p
1162	SRp40.I_3p.withCons
1163	SRp40.I_5p
1164	SRp40.I_5p.withCons
1165	SRp40.C1
1166	SRp40.C2
1167	RBM6.I_3p
1168	RBM6.I_3p.withCons
1169	RBM6.I_5p
1170	RBM6.I_5p.withCons
1171	RBM6.C1
1172	RBM6.C2
1173	RBM3.I_3p
1174	RBM3.I_3p.withCons
1175	RBM3.I_5p
1176	RBM3.I_5p.withCons
1177	RBM3.C1
1178	RBM3.C2
1179	CPEB4.I_3p
1180	CPEB4.I_3p.withCons
1181	CPEB4.I_5p
1182	CPEB4.I_5p.withCons
1183	CPEB4.C1
1184	CPEB4.C2
1185	MSI1_v1.I_3p
1186	MSI1_v1.I_3p.withCons
1187	MSI1_v1.I_5p
1188	MSI1_v1.I_5p.withCons
1189	MSI1_v1.C1
1190	MSI1_v1.C2
1191	MSI1_v2.I_3p
1192	MSI1_v2.I_3p.withCons
1193	MSI1_v2.I_5p
1194	MSI1_v2.I_5p.withCons
1195	MSI1_v2.C1
1196	MSI1_v2.C2
1197	CPEB2.I_3p
1198	CPEB2.I_3p.withCons
1199	CPEB2.I_5p
1200	CPEB2.I_5p.withCons
1201	CPEB2.C1
1202	CPEB2.C2
1203	LIN28A_v1.I_3p
1204	LIN28A_v1.I_3p.withCons
1205	LIN28A_v1.I_5p
1206	LIN28A_v1.I_5p.withCons
1207	LIN28A_v1.C1
1208	LIN28A_v1.C2
1209	LIN28A_v2.I_3p
1210	LIN28A_v2.I_3p.withCons
1211	LIN28A_v2.I_5p
1212	LIN28A_v2.I_5p.withCons
1213	LIN28A_v2.C1
1214	LIN28A_v2.C2
1215	RBMS1.I_3p
1216	RBMS1.I_3p.withCons
1217	RBMS1.I_5p
1218	RBMS1.I_5p.withCons
1219	RBMS1.C1
1220	RBMS1.C2
1221	ANKHD1.I_3p
1222	ANKHD1.I_3p.withCons
1223	ANKHD1.I_5p
1224	ANKHD1.I_5p.withCons
1225	ANKHD1.C1
1226	ANKHD1.C2
1227	FMR1.I_3p
1228	FMR1.I_3p.withCons
1229	FMR1.I_5p
1230	FMR1.I_5p.withCons
1231	FMR1.C1
1232	FMR1.C2
1233	9G8.I_3p
1234	9G8.I_3p.withCons
1235	9G8.I_5p
1236	9G8.I_5p.withCons
1237	9G8.C1
1238	9G8.C2
1239	QKI.I_3p
1240	QKI.I_3p.withCons
1241	QKI.I_5p
1242	QKI.I_5p.withCons
1243	QKI.C1
1244	QKI.C2
1245	SRSF9_v2.I_3p
1246	SRSF9_v2.I_3p.withCons
1247	SRSF9_v2.I_5p
1248	SRSF9_v2.I_5p.withCons
1249	SRSF9_v2.C1
1250	SRSF9_v2.C2
1251	HNRNPA2B1.I_3p
1252	HNRNPA2B1.I_3p.withCons
1253	HNRNPA2B1.I_5p
1254	HNRNPA2B1.I_5p.withCons
1255	HNRNPA2B1.C1
1256	HNRNPA2B1.C2
1257	SRSF9_v1.I_3p
1258	SRSF9_v1.I_3p.withCons
1259	SRSF9_v1.I_5p
1260	SRSF9_v1.I_5p.withCons
1261	SRSF9_v1.C1
1262	SRSF9_v1.C2
1263	HNRNPL_v2.I_3p
1264	HNRNPL_v2.I_3p.withCons
1265	HNRNPL_v2.I_5p
1266	HNRNPL_v2.I_5p.withCons
1267	HNRNPL_v2.C1
1268	HNRNPL_v2.C2
1269	CNOT4.I_3p
1270	CNOT4.I_3p.withCons
1271	CNOT4.I_5p
1272	CNOT4.I_5p.withCons
1273	CNOT4.C1
1274	CNOT4.C2
1275	PABPN1.I_3p
1276	PABPN1.I_3p.withCons
1277	PABPN1.I_5p
1278	PABPN1.I_5p.withCons
1279	PABPN1.C1
1280	PABPN1.C2
1281	HNRNPA1L2.I_3p
1282	HNRNPA1L2.I_3p.withCons
1283	HNRNPA1L2.I_5p
1284	HNRNPA1L2.I_5p.withCons
1285	HNRNPA1L2.C1
1286	HNRNPA1L2.C2
1287	BRUNOL6.I_3p
1288	BRUNOL6.I_3p.withCons
1289	BRUNOL6.I_5p
1290	BRUNOL6.I_5p.withCons
1291	BRUNOL6.C1
1292	BRUNOL6.C2
1293	BRUNOL5.I_3p
1294	BRUNOL5.I_3p.withCons
1295	BRUNOL5.I_5p
1296	BRUNOL5.I_5p.withCons
1297	BRUNOL5.C1
1298	BRUNOL5.C2
1299	BRUNOL4.I_3p
1300	BRUNOL4.I_3p.withCons
1301	BRUNOL4.I_5p
1302	BRUNOL4.I_5p.withCons
1303	BRUNOL4.C1
1304	BRUNOL4.C2
1305	G3BP2.I_3p
1306	G3BP2.I_3p.withCons
1307	G3BP2.I_5p
1308	G3BP2.I_5p.withCons
1309	G3BP2.C1
1310	G3BP2.C2
1311	YBX1_v2.I_3p
1312	YBX1_v2.I_3p.withCons
1313	YBX1_v2.I_5p
1314	YBX1_v2.I_5p.withCons
1315	YBX1_v2.C1
1316	YBX1_v2.C2
1317	YBX1_v1.I_3p
1318	YBX1_v1.I_3p.withCons
1319	YBX1_v1.I_5p
1320	YBX1_v1.I_5p.withCons
1321	YBX1_v1.C1
1322	YBX1_v1.C2
1323	SF2/ASF.I_3p
1324	SF2/ASF.I_3p.withCons
1325	SF2/ASF.I_5p
1326	SF2/ASF.I_5p.withCons
1327	SF2/ASF.C1
1328	SF2/ASF.C2
1329	SNRPA.I_3p
1330	SNRPA.I_3p.withCons
1331	SNRPA.I_5p
1332	SNRPA.I_5p.withCons
1333	SNRPA.C1
1334	SNRPA.C2
1335	DAZAP1.I_3p
1336	DAZAP1.I_3p.withCons
1337	DAZAP1.I_5p
1338	DAZAP1.I_5p.withCons
1339	DAZAP1.C1
1340	DAZAP1.C2
1341	HuR_v4.I_3p
1342	HuR_v4.I_3p.withCons
1343	HuR_v4.I_5p
1344	HuR_v4.I_5p.withCons
1345	HuR_v4.C1
1346	HuR_v4.C2
1347	HuR_v5.I_3p
1348	HuR_v5.I_3p.withCons
1349	HuR_v5.I_5p
1350	HuR_v5.I_5p.withCons
1351	HuR_v5.C1
1352	HuR_v5.C2
1353	HuR_v1.I_3p
1354	HuR_v1.I_3p.withCons
1355	HuR_v1.I_5p
1356	HuR_v1.I_5p.withCons
1357	HuR_v1.C1
1358	HuR_v1.C2
1359	HuR_v2.I_3p
1360	HuR_v2.I_3p.withCons
1361	HuR_v2.I_5p
1362	HuR_v2.I_5p.withCons
1363	HuR_v2.C1
1364	HuR_v2.C2
1365	HuR_v3.I_3p
1366	HuR_v3.I_3p.withCons
1367	HuR_v3.I_5p
1368	HuR_v3.I_5p.withCons
1369	HuR_v3.C1
1370	HuR_v3.C2
1371	PCBP3.uuuycc.pssm.C1
1372	PCBP3.uuuycc.pssm.C2
1373	PCBP3.uuuycc.pssm.I_3p
1374	PCBP3.uuuycc.pssm.I_5p
1375	RBM38.kkguguk.pssm.C1
1376	RBM38.kkguguk.pssm.C2
1377	RBM38.kkguguk.pssm.I_3p
1378	RBM38.kkguguk.pssm.I_5p
1379	C1.GC
1380	I_5p.GC
1381	I_3p.GC
1382	C2.GC
1383	Intron.GC
1384	5_ss.GC
1385	3_ss.GC
1386	Translatable.C1IC2
1387	Translatable.I

### Sheet: S7B_tSNE_embed
Supplemental Table S7B.
Predictive value of genomic features for distinguishing introns of different groups.
Comparison between Group A and C						Comparison between Group A and D						Comparison between Group C and D
Features	TSNE_1	TSNE_2	strength	Positively Correlate with		Features	TSNE_1	TSNE_2	strength	Positively Correlate with		Features	TSNE_1	TSNE_2	strength	Positively Correlate with
Strength of acceptor (MaxEnt)	-164.446	-64.7054	0.0152581	A		Strength of donor (MaxEnt)	39.6273	125.829	0.0112556	A		Translatability of E1E2	48.6276	145.399	0.0173925	C
Strength of donor (MaxEnt)	51.1509	106.793	0.0137623	A		Translatability of E2	78.5546	28.7878	0.00857679	A		Translatability of E2	53.6613	158.327	0.0172249	C
3'-ss GC%	85.1746	-84.1261	0.0066997	C		Strength of acceptor (MaxEnt)	-33.5099	-19.1448	0.00596162	A		Strength of donor (MaxEnt)	170.454	-107.049	0.00702421	C
Probability of nucleosome positioning in the last 100nt of 3'-intron	72.1624	-101.587	0.00465306	C		Translatability of E1E2	72.7119	33.7173	0.00568831	A		Conservation of donor/first 100nt of 5’-intron	93.3997	-16.8417	0.00613008	C
5'-ss GC%	29.3512	-135.66	0.00412214	C		Conservation of donor/first 100nt of 5’-intron	23.3814	-69.666	0.0041699	A		Translatability of E1	41.6865	129.388	0.00514933	C
Strength of donor (Itoh et. al)	57.22	96.6591	0.00364763	A		Strength of donor (Itoh et. al)	36.2626	132.19	0.00400946	A		Conservation of acceptor/last 100nt of 3’-intron	80.0507	-19.1396	0.00498361	C
Probability of nucleosome positioning in the last 100nt of 5'-intron	53.7455	-134.886	0.00360734	C		Conservation of acceptor/last 100nt of 3’-intron	20.9282	-62.635	0.00323745	A		Strength of donor (Itoh et. al)	157.292	-106.589	0.00203476	C
Intron position	-111.188	67.5053	0.00309397	A		Translatability of E1	67.088	41.6294	0.00316749	A		Strength of acceptor (MaxEnt)	-355.303	168.271	0.00188239	C
Intron GC%	104.223	-108.049	0.00267767	C		3'-ss GC%	-67.8592	-53.5331	0.00290711	D		CGA count in 5'-intron	-18.1408	-157.063	0.000970023	D
Length of intron	-112.308	213.087	0.00199631	A		5'-ss GC%	-98.2182	-20.1312	0.00269605	D		5'-ss GC%	-30.6193	-105.935	0.000893153	D
TTA count in 5'-intron	-110.728	117.553	0.00164528	A		Intron GC%	-80.5303	-39.0622	0.00179953	D		Intron GC%	-10.4615	-61.0256	0.000836381	D
TTA count in 3'-intron	-97.5371	173.231	0.00136295	A		Probability of nucleosome positioning in the last 100nt of 5'-intron	-94.7713	-30.6591	0.00165017	D		3'-ss GC%	3.18333	-45.9651	0.000807683	C
Relative length E1/intron	179.997	-46.7721	0.00115895	C		Intron position	57.6831	35.1045	0.00106617	A		CG count in 3'-intron	51.5378	-92.8401	0.000770219	D
AAT count in 3'-intron	-61.1881	175.438	0.00115893	A		TTA count in 5'-intron	104.921	98.5309	0.000902885	A		GTAAG count in 5'-intron	164.586	-85.8619	0.000725077	C
CAA count in E1	-130.297	74.4287	0.00109839	A		GCC count in E2	-73.0777	-73.4146	0.000886369	D		ESE in E1 (Chasin)	-55.4893	-119.513	0.000695394	D
ESE in E1 (Burge)	-138.369	84.3308	0.00105503	A		GTAAG count in 5'-intron	48.0739	134.441	0.000747191	A		AT count in E1	-71.5661	125.82	0.000635703	C
GCC count in E2	38.7159	-53.6382	0.000990214	C		CCA count in 5'-intron	-25.6096	-54.1192	0.000718287	D		TCCAG count in 3'-intron	-67.2115	-4.39009	0.000578749	C
GG count in E1	-11.7303	-166.58	0.000973052	C		Length of intron	86.6307	86.4333	0.0006576	A		CCA count in 5'-intron	-13.2654	7.68822	0.000552314	D
GG count in 3'-intron	87.2987	-123.844	0.000915902	C		CC count in 3'-intron	-53.6774	-32.2043	0.000600826	D		GC count in 5'-intron	-11.9349	-134.783	0.00051169	D
GGG count in E1	-24.629	-163.929	0.000875994	C		CGA count in 5'-intron	-79.301	-12.1228	0.000594431	D		MBNL1 motif in E1	-100.481	95.2555	0.000501303	D
Translatability of intron	164.292	-57.5063	0.000842692	C		AT count in E1	129.255	106.184	0.000576828	A		CC count in 5'-intron	-12.1801	-8.55136	0.000488666	D
GGC count in E2	47.9497	-30.0857	0.000829949	C		GTATCCT count in 5'-intron	-1.79888	-29.2865	0.000505309	A		GG count in E1	-82.6726	-141.332	0.000485066	D
AT count in E1	-77.0418	94.4502	0.000827031	A		C count in 3'-intron	-51.9324	-39.8009	0.000483505	D		TTG count in 3'-intron	-75.5774	171.533	0.000479988	C
C count in 3'-intron	109.226	-146.548	0.000811428	C		TTA count in 3'-intron	97.6452	91.0712	0.000469506	A		G count in E1	-72.3962	-132.536	0.000478375	D
AGG count in 5'-intron	114.431	-87.9133	0.000799625	C		GGC count in E2	-79.2346	-81.7682	0.000462307	D		CCG count in 3'-intron	64.9349	-94.2725	0.000476542	D
ATT count in 3'-intron	-88.3717	185.081	0.000750107	A		GG count in E1	-103.572	-9.85668	0.000451064	D		TTG count in 5'-intron	-61.9641	166.621	0.000466715	C
Strength of acceptor (Itoh et. al)	-171.158	-54.9771	0.000665512	A		ACT count in 5'-intron	87.7502	106.545	0.000439765	A		ACC count in 3'-intron	-38.9788	-32.2109	0.000457822	D
CAG count in E1	5.09945	-117.302	0.000658094	C		TA count in 5'-intron	100.371	104.223	0.000425648	A		ACC count in E1	43.6968	49.4794	0.000455395	D
GC% of the last 100nt of 3'-intron	90.7812	-107.674	0.000646665	C		Length of E1	-115.258	-12.2341	0.000424304	D		Mean conservation score of first 100nt of 5'-intron	-100.766	-12.4735	0.000443413	D
GC count in E2	36.6476	-40.0006	0.000646228	C		TCCAG count in 3'-intron	-48.8965	-64.7507	0.00042253	D		CA count in E1	46.4409	63.2173	0.000443221	C
CAG count in E2	17.5298	-35.7422	0.000623584	C		GCG count in E2	-86.7169	-89.7284	0.000410643	D		GGG count in 5'-intron	17.6723	-126.66	0.000434993	C
C count in 5'-intron	128.421	-118.137	0.000619537	C		GC% of the last 100nt of 3'-intron	-77.4522	-46.9771	0.000410628	D		ACT count in 5'-intron	-41.6294	146.051	0.000418099	D
CCA count in 5'-intron	144.056	-120.568	0.00060935	C		GG count in 3'-intron	-89.8731	-47.5859	0.000400226	D		G count in 5'-intron	11.0652	-139.54	0.000396599	C
TT count in 3'-intron	-103.603	190.758	0.000601105	A		ATC count in E2	107.475	58.278	0.000379833	A		AAG count in E1	0.139012	178.561	0.000384009	D
GTAAG count in 3'-intron	186.817	-27.4031	0.000600516	C		TTA count in E1	131.978	96.0424	0.000366219	A		CC count in 3'-intron	-23.4787	-41.5722	0.000380287	D
AT count in E2	-125.831	174.817	0.000598975	A		AT count in E2	111.326	65.5014	0.000355461	A		GT count in E2	152.606	100.854	0.000376178	D
TCC count in 3'-intron	127.723	-173.643	0.000598783	C		TAG count in 5'-intron	107.441	112.974	0.000351165	A		GTC count in E2	140.928	107.491	0.000373766	D
GGT count in E1	-7.58977	-185.465	0.000587573	C		CGG count in 3'-intron	-87.8915	-59.643	0.000345634	D		LIN28A_v2.I_3p.withCons	24.7274	-81.6416	0.00037313	D
CC count in 3'-intron	119.907	-154.174	0.00056377	C		GA count in E2	87.0023	22.2955	0.000342011	A		GTC count in 3'-intron	-32.7853	-69.3217	0.000370291	C
Mean conservation score of first 100nt of 3'-intron	-47.6889	205.34	0.00054931	C		CCT count in 3'-intron	-42.8326	-31.8144	0.0003405	D		CAA count in 5'-intron	-18.8109	35.844	0.000366918	D
TAA count in 3'-intron	-70.4508	163.339	0.000544566	A		AGT count in E2	93.742	123.851	0.000339586	A		TAG count in E1	-90.3941	141.384	0.000362969	D
TTA count in E1	-63.4092	97.2676	0.000544445	A		TAC count in E2	124.659	70.7737	0.000334269	A		AAG count in E2	14.1856	180.191	0.000356588	C
E1 GC%	12.3341	-136.862	0.000529493	C		Motif score of NOVA1 in 5'-intron weighted by conservation	-35.2997	-62.7675	0.000332806	D		GG count in 3'-intron	1.24083	-75.5853	0.000353839	C
CCT count in 3'-intron	109.808	-170.245	0.000527534	C		ACC count in 3'-intron	-55.5038	-20.4655	0.000326026	D		TTA count in 5'-intron	-61.3461	136.48	0.0003483	C
AT count in 3'-intron	-74.0777	185.708	0.000512376	A		RBM6 motif in 5'-intron	-14.6493	-59.6192	0.000325277	D		GCC count in E2	23.3183	-34.63	0.000343785	C
CAA count in E2	-81.1427	203.187	0.000508558	A		AAT count in E1	130.716	113.578	0.000324474	A		RBM28.I_5p	26.8053	-158.661	0.000341091	D
T count in 5'-intron	-95.6738	124.015	0.000494831	A		TCC count in 5'-intron	-21.4022	-45.0531	0.000321082	D		TCG count in E2	122.47	118.123	0.000337718	D
TA count in 5'-intron	-102.966	106.789	0.000491311	A		GGA count in 5'-intron	-104.578	-47.1983	0.000320772	D		Motif score of NOVA1 in 3'-intron weighted by conservation	-76.9481	-19.5489	0.000329745	D
Relative length E2/intron	191.339	-50.6421	0.000469924	C		TTG count in 5'-intron	111.819	88.7191	0.000318587	A		TTG count in E1	-84.5061	108.943	0.000328312	C
GGC count in E1	0.953098	-151.506	0.000467153	C		GC count in 5'-intron	-81.8039	-23.6503	0.000313218	D		CPEB2.I_3p	-44.2502	117.587	0.000327949	D
